# Beyond Basic Characterization and Omics: Immunomodulatory Roles of Platelet-Derived Extracellular Vesicles Unveiled by Functional Testing

**DOI:** 10.1101/2023.12.31.570750

**Authors:** Mari Palviainen, Johanna Puutio, Rikke Halse Østergaard, Johannes A. Eble, Katariina Maaninka, Joseph Ndika, Otto K. Kari, Masood Kamali-Moghaddam, Kasper Kjaer-Sorensen, Claus Oxvig, Ana M Aransay, Juan Falcon-Perez, Antonio Federico, Dario Greco, Saara Laitinen, Yuya Hayashi, Pia RM Siljander

## Abstract

Renowned for their role in hemostasis and thrombosis, platelets are also increasingly recognized for their contribution in innate immunity, immunothrombosis and inflammatory diseases. Platelets express a wide range of receptors, which allows them to reach a variety of activation endpoints and grants them immunomodulatory functions. Activated platelets release extracellular vesicles (PEVs), whose formation and molecular cargo has been shown to depend on receptor-mediated activation and environmental cues.

This study compares the immunomodulatory profiles of PEVs generated via activation of platelets by different receptors, glycoprotein VI, C-type lectin-like receptor 2, and combining all thrombin-collagen receptors. Functional assays *in vivo* in zebrafish and *in vitro* in human macrophages respectively highlighted distinct homing and secretory responses triggered by the PEVs. In contrast, omics analyses of protein and miRNA cargo combined with physicochemical particle characterization found only subtle differences between the PEV types, which were insufficient to explain their different functional immunomodulatory profiles. Constitutively released PEVs, formed in the absence of an exogenous activator, displayed a disparate activation profile from the receptor induced PEVs.

Our findings underscore that PEVs are tunable through receptor-mediated activation. To truly comprehend their role(s) in mediating platelet functions among immune cells, conducting functional assays is imperative.

**Graphical Abstract:** 
