## Supplementary material for "Beyond Basic Characterization and Omics: Immunomodulatory Roles of Platelet-Derived Extracellular Vesicles Unveiled by Functional Testing": Table S1

### Sheet: Taul1
Table S1. Proteins targeted in proximity extension assay.
Uniprot id	Recommended protein name	Gene name
O00300	Tumor necrosis factor receptor superfamily member 11B	TNFRSF11B
O14625	C-X-C motif chemokine 11	CXCL11
O14788	Tumor necrosis factor ligand superfamily member 11	TNFSF11
O15169	Axin-1	AXIN1
O15444	C-C motif chemokine 25	CCL25
O43508	Tumor necrosis factor ligand superfamily member 12	TNFSF12
O43557	Tumor necrosis factor ligand superfamily member 14	TNFSF14
O95630	STAM-binding protein	STAMBP
O95750	Fibroblast growth factor 19 (FGF-19)	FGF19
O95760	Interleukin-33 (IL-33)	IL33
P00749	Urokinase-type plasminogen activator (U-plasminogen activator)	PLAU
P00813	Adenosine deaminase	ADA
P01135	Protransforming growth factor alpha	TGFA
P01137	Transforming growth factor beta-1 (TGF-beta-1)	TGFB1
P01138	Beta-nerve growth factor (Beta-NGF)	NGF
P01374	Lymphotoxin-alpha (LT-alpha)	LTA
P01375	Tumor necrosis factor	TNF
P01579	Interferon gamma (IFN-gamma)	IFNG
P01583	Interleukin-1 alpha (IL-1 alpha)	IL1A
P02778	C-X-C motif chemokine 10	CXCL10
P03956	Interstitial collagenase	MMP1
P05112	Interleukin-4 (IL-4)	IL4
P05113	Interleukin-5 (IL-5)	IL5
P05231	Interleukin-6 (IL-6)	IL6
P06127	T-cell surface glycoprotein CD	5 CD5
P09238	Stromelysin-2 (SL-2)	MMP10
P09341	Growth-regulated alpha protein	CXCL1
P09603	Macrophage colony-stimulating factor 1 (CSF-1)	CSF1
P10145	Interleukin-8 (IL-8)	CXCL8
P10147	C-C motif chemokine 3	CCL3
P12034	Fibroblast growth factor 5 (FGF-5)	FGF5
P13232	Interleukin-7 (IL-7)	IL7
P13236	C-C motif chemokine 4	CCL4
P13500	C-C motif chemokine 2	CCL2
P13725	Oncostatin-M (OSM)	OSM
P14210	Hepatocyte growth factor	HGF
P14784	Interleukin-2 receptor subunit beta (IL-2 receptor subunit beta)	IL2RB
P15018	Leukemia inhibitory factor (LIF)	LIF
P15692	Vascular endothelial growth factor A (VEGF-A)	VEGFA
P20783	Neurotrophin-3 (N-3)	NTF3
P21583	Kit ligand	KITLG
P22301	Interleukin-10 (IL-10)	IL10
P23560	Brain-derived neurotrophic factor (BDNF)	BDNF
P25942	Tumor necrosis factor receptor superfamily member 5	CD40
P28325M	Cystatin-D	CST5
P29460	Interleukin-12 subunit beta (IL-12B)	IL12B
P30203	T-cell differentiation antigen CD6	CD6
P35225	Interleukin-13 (IL-13)	IL13
P39905	Glial cell line-derived neurotrophic factor (hGDNF)	GDNF
P42702	Leukemia inhibitory factor receptor (LIF receptor)	LIFR
P42830	C-X-C motif chemokine 5	CXCL5
P49771	Fms-related tyrosine kinase 3 ligand (Flt3 ligand)	FLT3LG
P50225	Sulfotransferase 1A1 (ST1A1)	SULT1A1
P50591	Tumor necrosis factor ligand superfamily member 10	TNFSF10
P51671	Eotaxin	CCL11
P55773	C-C motif chemokine 23	CCL23
P60568	Interleukin-2 (IL-2)	IL2
P78423	Fractalkine	CX3CL1
P78556	C-C motif chemokine 20	CCL20
P80075	C-C motif chemokine 8	CCL8
P80098	C-C motif chemokine 7	CCL7
P80162	C-X-C motif chemokine 6	CXCL6
P80511	Protein S100-A12	S100A12
Q07011	Tumor necrosis factor receptor superfamily member 9	TNFRSF9
Q07325	C-X-C motif chemokine 9	CXCL9
Q08334	Interleukin-10 receptor subunit beta (IL-10 receptor subunit beta)	IL10RB
Q13007	Interleukin-24 (IL-24)	IL24
Q13261	Interleukin-15 receptor subunit alpha (IL-15 receptor subunit alpha)	IL15RA
Q13291	Signaling lymphocytic activation molecule	SLAMF1
Q13478	Interleukin-18 receptor 1 (IL-18R-1)	IL18R1
Q13541	Eukaryotic translation initiation factor 4E-binding protein 1 (4E-BP1)	EIF4EBP1
Q13651	Interleukin-10 receptor subunit alpha (IL-10 receptor subunit alpha)	IL10RA
Q14116	Interleukin-18 (IL-18)	IL18
Q14790	Caspase-8 (CASP-8)	CASP8
Q16552	Interleukin-17A (IL-17)	IL17A
Q5T4W7	Artemin	ARTN
Q8IXJ6	NAD-dependent protein deacetylase sirtuin-2	SIRT2
Q8N6P7	Interleukin-22 receptor subunit alpha-1 (IL-22 receptor subunit alpha-1)	IL22RA1
Q8NFT8	Delta and Notch-like epidermal growth factor-related receptor	DNER
Q969D9	Thymic stromal lymphopoietin	TSLP
Q99616	C-C motif chemokine 13	CCL13
Q99731	C-C motif chemokine 19	CCL19
Q99748	Neurturin	NRTN
Q9BZW8	Natural killer cell receptor 2B4	CD244
Q9GZV9	Fibroblast growth factor 23 (FGF-23)	FGF23
Q9H5V8	CUB domain-containing protein 1	CDCP1
Q9NRJ3	C-C motif chemokine 28	CCL28
Q9NSA1	Fibroblast growth factor 21 (FGF-21)	FGF21
Q9NYY1	Interleukin-20 (IL-20)	IL20
Q9NZQ7	Programmed cell death 1 ligand 1 (PD-L1)	CD274
Q9P0M4	Interleukin-17C (IL-17C)	IL17C
Q9UHF4	Interleukin-20 receptor subunit alpha (IL-20 receptor subunit alpha)	IL20RA
