## Supplementary material for "Beyond Basic Characterization and Omics: Immunomodulatory Roles of Platelet-Derived Extracellular Vesicles Unveiled by Functional Testing": Table S2

### Sheet: Taul1
Cytokines targeted with ProcartaPlex assay
GM-CSF
IFN gamma
IL-1 beta
IL-12p70
IL-13
IL-18
IL-2
IL-4
IL-5
IL-6
TNF alpha
IL-10
IL-17A
IL-21
IL-22
IL-23
IL-27
IL-9
IFN alpha
IL-1 aplha
IL-15
IL-1RA
IL-31
IL-7
TNF beta
eotaxin
GRO alpha
IL-8
IP-10
MCP-1
MIP-1 alpha
MIP-1 beta
RANTES
SDF-1 alpha

### Sheet: FI values 6h
	unstimulated PEVs				GPVI PEVs				CLEC-2 PEVs				TC PEVs				no PEVs
IL-1 beta	11	9	9.5	11	9.8	9	7.3	9	20.5	18.8	29.3	20.3	5	5	4.5	5.5	2.5	2	NA	NA
IL-6	185	220	223.5	196.8	216.5	237.5	210.3	202.3	456.5	516	461	439	8.8	13	12.3	17.8	0.001	0.001	NA	NA
TNF alpha	267.5	281.3	275.5	300	289	313.8	254.5	322	1043.8	1053.3	1042.5	1053	11.3	10.3	12	16.8	0.001	0.001	NA	NA
IL-10	582.3	611.5	721.8	683.8	720	857.5	826.3	818.8	1657.5	1940.5	1734	1717.8	157.3	162.3	164.8	165.3	53.5	48.8	NA	NA
IL-1 alpha	78.8	86.3	105	120.5	97.3	129.3	124.3	132.8	133.5	121	122.5	98.5	80.3	100	94.5	86.8	1.3	0.001	NA	NA
IL-1RA	235.8	246	294.3	289.8	337	293	299.3	295	358.5	388.8	363.8	355.5	300.3	213	225.8	194.5	201.5	221	NA	NA
Il-7	9.8	10.5	9.5	13.3	12	7.5	9.3	11	22.5	20.5	22.3	22	22.5	23.8	21.5	22.3	0.001	0.001	NA	NA
eotaxin	33	29.5	35.5	33.5	25.5	27.5	29	33.8	34.3	40	38	38.8	29	34.5	26.5	25.3	5	3.5	NA	NA
GRO alpha	7970.8	8181.3	8208.5	7686.5	7628	7578.3	7713.5	7464.3	8211	7986	8166.8	8223.3	7864.8	7978.5	8395	8323.5	39	36.5	NA	NA
IL-8	10787.3	10795.3	11077.5	10629.5	10522.8	11145.5	11281.8	10810.5	11199.3	11143	11575	10962.8	10522.5	10795	10867	11228.8	2270.5	2283	NA	NA
IP-10	158.8	195.5	198.3	187.5	177	177.5	163.5	264.8	277.8	273.8	223.3	250.8	115.5	117.5	108.8	110.5	29.8	31.5	NA	NA
MCP-1	13148	13381.8	13771	12827.3	12151	11427	12709.5	10783.5	13651.8	13289	13777	13288.8	12914.5	12734.8	12895.5	12890.8	12601.5	12151	NA	NA
MCP-1 alpha	6364.8	6539	6680.3	6438.3	6561.8	6856.3	6707.8	6634	7246.3	6995	7056	6765	5935.8	5994.5	5863.8	5972.5	89.3	77.3	NA	NA
MIP-1 beta	14908.5	15030.5	14967.8	14239.5	15187.3	15472.3	15470	15529.8	15921.3	15972	15888.5	15791	10126	10621.3	10723.3	11332.8	369.8	303.5	NA	NA
RANTES	9998.8	10187.5	10122	9393	9896	9825	9765	9662.3	10248.3	9890.5	10259.8	9623.5	10264.5	10662.5	10407	10126.8	7162.8	7302	NA	NA
SDF-1 alpha	1094.8	1222	1206.5	1175	1070.5	1219	1182.3	1178.3	1194.5	1242.3	1248.8	1177	1029.8	1038.5	1065.5	1062.5	20	22	NA	NA

### Sheet: FI values 24h
	unstimulated PEVs				GPVI PEVs				CLEC-2 PEVs				TC PEVs				no PEVs
IL-1 beta	0	0	0	0	7.71	7.47	8.41	8.31	0	0	0	0	6.2	6.67	7.94	8.82	15.03	15.54	15.72	16
IL-6	0	0	0	0	150.96	156.41	160.31	140.78	0	0	16.21	24.86	139.66	152.27	156.84	154.02	263.7	285.73	252.85	275.23
TNF alpha	0	0	0	0	35.04	32.31	34.83	36.49	0	0	0	0	32.31	28.68	35.04	33.78	189.61	188.29	173.84	198.3
IL-10	9.77	10.05	4.64	6.28	58.14	64.55	61.75	59.98	17.84	17.39	18.29	19.19	54.64	58.46	70.06	74.55	134.05	141.11	114.22	124.72
IL-1 alpha	0	0	0	0	6.48	8	7.39	6.21	3.22	2.47	4.24	3.81	9.79	8.32	7.9	5.79	5.62	4.92	4.84	5.37
IL-1RA	3951.9	3579.65	1494.23	1818.8	4660.85	4536.69	5192.05	6341.31	5203.95	4154.48	2988.46	3734.49	4984.92	5141.55	5156.39	6338.15	6721.15	6961.32	5950.45	6062.18
Il-7	0	0	0	0	0	0	0	0	2.62	2.32	2.75	2.81	1.9	1.77	1.86	1.96	1.8	2.49	2.59	1.93
eotaxin	0	0	0	0	2.33	2.36	2.26	2.13	1.3	1.75	1.37	1.73	2	1.93	2.13	2.02	2.46	2.22	2.16	2.13
GRO alpha	0	0	0	4.5	1534.32	1558.88	1598.08	1501.16	627.03	697.61	1167.09	1189.3	1164.02	985.76	998.57	909.75	1250.6	1207.31	1486.73	1219.13
IL-8	226.81	192.68	103.13	272.79	0	0	0	0	0	0	0	0	0	0	0	0	0	0	0	0
IP-10	16.03	15.13	5.57	6.21	56.05	51.64	58.98	61.1	30.13	26.53	24.11	28.42	63.34	63.37	56.19	56.93	87.67	106.69	89.31	73.16
MCP-1	6502.81	5759.89	2283.57	2987.31	9644.18	8259	8909.09	8294.28	4902.93	4943.78	5462.72	4993.46	5307.7	5362.92	5042.47	4957.05	7150.43	5337.25	6848.61	5914.44
MCP-1 alpha	0	0	0	10.14	828.53	0	0	855.99	97.61	92.05	115.27	175.16	712.12	749	796.78	693.68	0	0	0	0
MIP-1 beta	85.9	73.77	44.45	168.78	0	0	0	0	2614.02	3111.6	3190.69	3637.79	0	0	0	0	0	0	0	0
RANTES	42.18	42.32	20.3	24.04	180.12	186.78	185.53	178.86	129.82	142.15	177.93	199.47	160.13	158.81	167.27	145.49	174.13	157.74	194.47	162.31
SDF-1 alpha	0	0	0	0	1123.28	1059.09	1160.45	1101.22	622.38	600.64	671.61	763.68	1021.81	1038.99	1018.1	1032.75	1191.85	1178.1	1106.39	1152.48
