## Supplementary material for "Beyond Basic Characterization and Omics: Immunomodulatory Roles of Platelet-Derived Extracellular Vesicles Unveiled by Functional Testing": Table S3

### Sheet: table S3
	unstimulated PEVs			GPVI PEVs			CLEC-2 PEVs			TC PEVs
14-3-3 protein beta/alpha	0,110453	0,607645	2,007557	0,396326	-0,12982	-2,06816	-0,60629	0,06784	-1,10075	-1,52949	-1,674	-1,35297
14-3-3 protein epsilon	-0,33056	-0,44911	0,504866	-0,08413	-0,68611	2,00749	-0,96827	-1,35546	-0,96244	-1,64109	-1,89581	-2,22422
14-3-3 protein eta	-0,38275	0,096171	0,593493	-0,00981	-0,16848	2,7096	-0,83521	-0,5516	-0,66956	-1,2797	-0,8186	0,036745
14-3-3 protein gamma	-0,33362	-0,11571	0,748826	0,199335	0,091464	2,775986	-0,33608	-0,19758	-0,23863	-1,10351	-0,63817	-0,85233
14-3-3 protein zeta/delta	0,439692	0,71015	1,048303	0,125632	0,089129	1,982739	-0,80795	-0,04042	-0,46241	-0,52152	-0,64026	-1,92309
78 kDa glucose-regulated protein	-0,43317	0,198618	0,21509	0,465662	-0,1516	2,855006	0,022479	-0,28159	-0,68733	-0,85538	-0,40591	-0,94186
Actin, alpha skeletal muscle	-1,58792	0,658926	0,669825	0,936489	0,664903	1,03209	-0,85284	-0,39378	-1,51142	-1,38731	-0,73045	-1,32658
Actin, cytoplasmic 1	0,864102	1,015404	1,002178	0,347672	0,012419	0,297614	-0,45566	0,781238	0,047214	-2,10656	-0,15435	-1,65127
Actin-related protein 2/3 complex subunit 1B	0,254325	0,215384	-0,00269	-0,15346	-0,49923	2,762905	-0,17457	-1,03933	-0,17607	-0,33285	-0,85441	-2,70171
Actin-related protein 2/3 complex subunit 2	-0,78265	-0,20122	0,19975	0,739406	-1,34866	1,393369	-1,04671	-1,52636	-1,48025	-1,37378	-1,77745	-2,3652
Actin-related protein 2/3 complex subunit 4	-0,16666	-0,22233	0,147986	-0,91587	-1,32291	1,880914	-1,13513	-1,23264	-1,06627	-0,72404	-1,86933	-1,93928
Actin-related protein 3	-0,42657	-0,93225	0,075155	1,263937	-0,49428	1,900391	0,095245	-0,3775	0,338906	-1,76611	0,323081	-1,76156
Adenylyl cyclase-associated protein 1	-1,0765	0,002878	0,20227	0,363671	0,39479	2,234385	-0,08468	0,223117	0,940134	-0,77752	-1,06997	-1,35257
Afamin	0,463434	0,88437	0,917039	1,668162	-0,43599	-1,6575	-0,06955	-0,10335	0,436421	-1,65679	-1,16249	-0,94055
Alpha-1-acid glycoprotein 1	1,424777	1,289037	1,408772	0,572531	-0,57003	-1,2092	-0,31402	0,062232	-0,64005	0,255959	-1,01354	-1,26647
Alpha-1-acid glycoprotein 2	0,477937	1,405607	0,247803	0,75288	-0,93665	-0,53007	-1,00891	-1,77348	-0,83028	-1,24506	-1,84826	-1,41751
Alpha-1-antichymotrypsin	1,498177	1,729771	0,805808	0,347514	-0,68715	-1,35713	0,339793	-0,35878	-0,43232	0,096427	-1,36154	-0,62057
Alpha-1-antitrypsin	1,491755	1,75021	0,788631	0,854486	-0,20476	-1,2285	-0,72289	-0,5307	-0,73337	-0,37887	-1,14836	0,062367
Alpha-1B-glycoprotein	0,343178	0,806748	1,531638	0,342082	-1,27437	-0,69282	1,711061	-0,04102	-1,44255	-0,25338	-0,68682	-0,34375
Alpha-2-antiplasmin	-0,38546	0,35996	1,452074	0,339704	-1,28786	-1,95668	1,192896	-1,36885	-0,93491	-1,46477	-1,60118	-0,7364
Alpha-2-HS-glycoprotein	-0,12815	0,974371	0,074695	1,396928	0,225885	-0,56816	0,488031	-0,98249	0,591873	0,392814	-2,44847	-0,01733
Alpha-2-macroglobulin	1,472988	1,445533	1,256068	0,672919	-0,83381	0,165331	0,022443	-0,90793	-0,54538	-0,48073	-1,31209	-0,95534
Alpha-actinin-1	1,462849	1,600766	-0,4869	-0,81309	-0,18495	-0,65567	-0,67595	0,163334	0,106187	-0,36613	1,390229	-1,54067
Alpha-enolase	0,799894	1,022347	1,18141	0,131773	0,106093	1,040512	-0,65206	-0,10651	0,075713	-0,86619	-0,39674	-2,33624
Alpha-mannosidase 2	-1,3017	0,190226	-1,75666	-0,36079	-0,02678	-0,42697	1,296542	0,758563	1,881407	0,073845	-0,07696	-0,25072
Amyloid beta A4 protein	-2,05667	-1,84441	-0,66406	0,223097	0,831888	0,39066	0,638448	0,72748	0,855063	0,055056	0,366184	0,477258
Amyloid-like protein 2	-1,77112	-2,19886	-1,11887	-1,38485	1,097666	1,477137	0,007485	-0,4289	0,004076	-1,53475	-1,16505	0,392439
Angiopoietin-1	-1,65964	-1,96798	-1,98623	-1,33306	0,787661	-2,00473	0,534149	0,1214	0,700994	0,184254	0,151914	0,85741
Angiotensinogen	1,57824	1,689973	0,390327	0,131763	-1,53877	-1,7108	0,060146	-0,46226	0,185725	-0,56901	-0,91509	-0,37902
Antithrombin-III	1,061843	1,271937	0,675512	0,690997	0,495808	0,046748	-0,58338	-1,43523	-1,72428	-0,80309	-1,49198	-1,3644
Apolipoprotein A-I	1,960563	1,834878	0,421625	-0,68179	-0,84089	-0,79717	-0,88851	0,350773	0,123413	-0,76803	-0,4822	-0,23267
Apolipoprotein A-II	1,582085	0,854674	-0,51408	-0,60816	-1,09951	-2,26505	-1,01213	0,100859	-1,45622	-1,53193	-1,93682	0,040832
Apolipoprotein A-IV	1,5061	0,871479	-0,97627	-1,27148	-1,4893	-1,14617	-0,88759	-0,15855	-0,70647	-1,32935	-1,71745	-0,36639
Apolipoprotein B-100	1,636378	1,536258	1,340955	0,085251	-0,69953	-1,28977	0,118269	-0,73221	-0,02553	-0,39612	-0,95663	-0,61731
Apolipoprotein E	1,768696	1,52584	0,908171	-0,62283	-0,69417	-1,57924	-0,71625	-0,20945	0,101074	-0,4234	-0,58007	0,52164
Beta-2-glycoprotein 1	-0,8169	-0,65947	-0,25027	0,637644	0,473186	-2,66515	1,033837	0,43065	0,332286	0,53674	0,474524	0,472926
Beta-2-microglobulin	-0,53243	-1,72255	0,590546	-0,0088	1,066644	-2,1147	0,957109	-1,2616	1,349213	-0,48933	-0,56345	0,614651
Beta-parvin	1,215088	1,213149	-1,01586	-1,47109	-1,06724	-1,26714	-0,03501	-0,79987	0,489744	-1,37549	-1,81576	-2,50602
Bridging integrator 2	-0,46575	0,045472	0,210837	-1,43237	0,761335	1,981069	-1,08558	-0,03942	0,024394	-1,66399	-1,63748	-2,28981
C4b-binding protein alpha chain	-1,88476	-1,6142	-1,53885	1,33462	0,404707	-0,30286	0,818214	-0,11151	-0,28361	0,755579	0,240079	0,643751
Calmodulin	0,242517	0,570147	0,651931	0,115094	-0,14515	2,350937	-1,00803	-0,21745	0,079447	-1,54018	-0,00935	-1,08992
Calreticulin	0,247028	0,427929	0,781725	0,571194	0,218621	2,311271	-0,71144	0,069225	-0,91895	-1,22902	-0,90189	-0,8657
Calumenin	-1,89477	-1,85667	-0,5933	-0,12153	0,924818	0,722111	0,680195	0,771159	0,95995	-0,19265	0,193764	0,406922
Carbonic anhydrase 2	0,41767	0,643175	0,48781	-0,49163	-0,37102	2,03499	-0,87515	-0,56508	-1,38064	-1,23694	-1,00699	-1,14893
Carboxypeptidase B2	-1,7438	-1,91954	-1,6875	0,650152	0,121996	-0,3091	1,27161	-1,23478	-0,04716	-1,36903	-2,04995	-2,61998
Cathepsin D	-1,92528	-2,35151	-1,29199	-0,95454	0,050465	-0,95628	-0,31747	1,74689	1,09401	-1,60442	-0,8805	0,217431
Cathepsin W	-1,73223	-2,27028	-1,41765	-0,72117	0,350719	-1,2659	1,50004	1,303693	0,565528	0,043656	-0,63156	0,272648
C-C motif chemokine 5	-1,87062	-1,55437	-1,35721	-1,26471	-0,1384	-1,59331	-1,63885	-0,89886	1,438027	-1,64744	0,174797	0,68915
CD109 antigen	0,915888	0,810277	1,251958	-0,26365	-1,22475	0,937244	-1,00623	-1,19385	-0,22689	-1,55862	-1,72243	-1,42215
CD5 antigen-like	0,453593	0,021072	1,45924	1,143154	-0,44623	0,40809	0,830858	-1,74114	-1,66088	0,384811	-0,43044	-0,42212
CD9 antigen	-1,10192	-0,55273	-0,25982	-0,72323	-0,95819	1,430206	0,39907	-1,78455	0,106656	1,659954	-2,09968	-2,22122
Ceruloplasmin	0,995145	1,241731	0,886945	1,303464	-0,63634	-1,28418	0,479916	-0,12242	-0,20147	-0,14111	-1,73137	-0,79032
Chloride intracellular channel protein 1	1,251632	1,305933	0,674425	-0,24722	-0,66697	0,387902	-0,99958	0,288355	0,663466	-2,17935	0,099873	-0,57846
Clusterin	-1,81367	-1,84436	-0,5816	-0,23769	0,396934	-0,28813	0,784516	1,021541	0,913068	0,349795	0,322636	0,976961
Coactosin-like protein	-0,17663	0,091656	2,307193	-0,04656	0,304974	0,51393	-0,66739	-1,60201	-0,40254	-1,25448	-0,32263	-1,93111
Coagulation factor V	-1,88723	-1,85255	-0,68524	0,00871	1,216601	0,030776	0,979014	0,620325	0,385348	0,587527	0,15562	0,441097
Coagulation factor XII	-1,32861	-1,54287	-1,69891	-0,09836	-0,3352	-1,95399	1,672301	-0,36223	-0,07528	0,847822	-0,27246	0,577402
Coagulation factor XIII A chain	1,403251	1,376687	0,72891	0,602989	-0,43454	0,669001	-1,72323	-1,1631	-0,79423	-0,01257	0,141243	-0,79442
Cofilin-1	1,159464	0,844361	1,68161	-0,70901	-0,6997	0,851403	-0,69104	-0,53717	0,851716	-0,82862	-0,53103	-1,39198
Complement C1r subcomponent	0,118953	-0,29521	1,306129	-0,11365	-1,66212	0,645891	-1,31989	-1,02734	-1,39486	-1,77378	-2,2784	-2,48402
Complement C1s subcomponent	0,354522	0,337485	1,671262	0,137358	-1,2661	0,610003	-1,824	-1,04333	-0,61476	-1,5052	-1,45254	-2,23436
Complement C3	1,221479	1,284855	0,912765	1,316346	-0,34422	-1,18501	0,605773	-0,76561	-0,6825	-0,29992	-1,28658	-0,77738
Complement C4-A	1,659036	1,481125	0,802543	0,457451	-0,3016	-1,90129	0,264081	-0,42403	-0,22553	-0,45466	-0,86111	-0,49602
Complement C5	0,875924	0,823565	0,085801	1,478683	0,342661	-0,11903	0,678893	0,192566	-0,1352	-0,78023	-2,0174	-1,42622
Complement component C6	-1,15697	-1,86289	0,768947	1,135844	-0,71645	-0,81136	0,779992	-1,00818	-1,36674	-1,76806	-1,96772	-2,12799
Complement component C8 alpha chain	-1,84554	-2,04253	-1,90535	-0,39966	1,059379	0,694933	0,409042	0,533075	-1,46635	-1,49528	-0,39142	-2,60942
Complement component C8 beta chain	-2,15879	-1,45954	-1,55335	-0,00748	0,817685	-0,17407	0,141019	1,65322	-1,05111	-1,58177	-1,40397	0,174077
Complement factor B	-0,80615	-1,11259	-0,17395	1,621769	0,257533	-0,91146	1,959788	-0,60959	0,063258	0,435656	-1,02785	0,303582
Complement factor H	-1,09326	-1,98376	-0,72624	1,395293	0,593231	-0,63334	0,96066	0,568914	0,820024	0,450081	-0,65478	0,303167
Complement factor H-related protein 1	-1,77122	-1,77447	-0,72239	0,749181	1,563947	0,151137	0,782882	0,634854	0,307456	-0,11056	-0,00924	0,19842
Complement factor H-related protein 2	-1,91324	-2,38276	-1,64524	-1,33962	1,192118	-0,06361	0,401208	0,41012	1,14104	-0,308	-1,43326	-2,17633
Complement factor I	-0,12134	-2,24906	0,33287	0,290781	-1,16338	-0,5887	1,477163	1,191479	0,151276	-1,54484	-1,57015	-1,73146
Connective tissue growth factor	-1,51001	-1,73553	-2,58618	0,291817	1,051568	-0,19441	0,221758	0,770308	0,186225	-0,41893	0,323852	0,353989
Coronin-1A	-0,41424	-0,10307	1,123335	0,025464	0,268836	2,251976	-0,15199	-0,84533	-0,0627	-1,50287	-0,55566	-1,53662
Coronin-1C	0,453068	0,266983	0,354052	-0,28306	0,515565	1,712923	0,092351	0,692608	-0,6654	-1,18082	-1,0899	-2,0492
Disintegrin and metalloproteinase domain-containing protein 10	0,816613	-1,11942	0,181258	-1,3455	-0,78772	0,283553	1,530149	-1,77006	0,441072	-1,64157	-1,73291	-2,14555
Dystroglycan	-1,78772	-1,72462	0,486386	-1,43327	1,321504	0,443041	-0,87371	-1,68259	0,056049	-1,73509	-1,74195	-2,24306
EGF-containing fibulin-like extracellular matrix protein 1	-1,56824	-2,31986	-1,51444	-0,07923	-0,06767	1,27112	-1,89602	-1,31037	-1,35546	0,678685	-0,34939	0,442503
Endonuclease domain-containing 1 protein	-1,99559	-1,73619	-0,5914	-0,183	0,999976	0,62809	0,145337	1,053652	0,455428	-0,07525	0,512377	0,786565
Endoplasmin	0,377766	0,014751	-0,4718	-0,0576	0,164571	2,25801	-0,18837	-0,96547	-0,68084	-1,15469	-1,944	-1,41649
Endothelial cell-selective adhesion molecule	-0,22538	-1,11716	-1,75996	-1,14779	-0,20842	0,366333	0,612853	1,127206	0,527384	-1,17455	0,402994	1,421939
Erythrocyte band 7 integral membrane protein	-0,94829	-0,7053	0,254194	0,286003	-0,05015	-0,42109	1,654545	-0,36039	1,847227	-0,15161	-1,40514	-2,39222
Extracellular matrix protein 1	-1,29528	-1,87168	-2,7586	0,26421	0,595486	0,290746	0,318756	-0,062	0,631592	0,314839	-0,11031	0,515283
F-actin-capping protein subunit alpha-1	0,032422	0,108328	0,599398	-0,37254	0,430694	1,514176	0,095364	-1,21227	-1,37237	-0,17851	-1,97586	-2,22934
F-actin-capping protein subunit alpha-2	0,117094	0,362917	1,282416	-1,62126	-1,14043	0,463995	-1,18587	-1,69924	-0,60516	-1,51118	-1,6644	-2,0974
Fermitin family homolog 3	0,961301	0,855544	0,926859	-0,52017	-0,23856	0,019022	0,100281	-0,85389	1,50582	-0,01179	-0,54025	-2,20416
Fibrinogen alpha chain	-0,31763	-0,27916	-0,79325	-0,99186	0,202467	-1,39528	-0,42215	-0,1239	-0,33732	1,060727	1,606902	1,790455
Fibrinogen beta chain	-0,06616	-0,12147	-0,85038	-1,09427	-0,00522	-1,0702	-0,56745	-0,27581	-0,56339	1,279916	1,635086	1,699347
Fibrinogen gamma chain	-0,12794	-0,11018	-0,90994	-0,98001	0,032571	-1,05812	-0,5471	-0,38727	-0,57576	1,413746	1,595706	1,654286
Fibronectin Anastellin	-0,72995	-0,7491	-1,59387	-0,23108	0,580071	-0,51393	-0,4378	0,218509	-0,48914	0,484865	1,671116	1,790308
Filamin-A	0,91728	1,263619	0,454032	-0,02822	0,140546	1,63317	-0,53711	-1,1086	-0,85385	-0,49709	0,360929	-1,74472
Flotillin-1	1,001881	0,941678	1,102787	-0,20453	-1,30464	-1,10984	-1,11082	-1,47257	-1,48554	-0,62115	-1,63749	-2,26825
Flotillin-2	0,800605	1,049676	0,77731	-0,43635	-1,17166	-1,27146	-1,14293	-1,34995	-1,22588	-0,91978	-1,72853	-2,17705
Follistatin-related protein 1	-1,66792	-1,88229	-2,08321	-0,41972	1,27345	0,973886	0,021086	0,759658	-0,99822	-0,11898	0,021631	0,570414
Fructose-bisphosphate aldolase A	-0,28401	-0,10374	1,061269	0,328907	0,325345	2,581637	-0,64461	-0,27461	-0,77524	-0,39563	-0,90951	-0,90981
Fructose-bisphosphate aldolase C	-1,95022	-0,3918	0,033113	-0,46276	0,218015	2,3562	0,633148	-0,90313	0,50254	-0,86034	0,208867	-1,33385
Galectin-3-binding protein	-0,83046	-0,83858	-1,67003	-0,3748	0,617438	-0,46965	0,110907	2,349255	0,144364	-0,0417	0,404933	0,598324
Gelsolin	-2,22531	-2,0529	-1,46557	0,196984	1,137119	-0,07841	-1,46454	-1,55668	0,47777	0,44982	-1,83537	-0,13038
Glucose-6-phosphate isomerase	0,526513	0,780086	0,781006	-0,65278	-1,92857	0,591032	-1,40894	-1,25886	-0,09729	-1,65331	-2,08676	-2,47377
Glutathione S-transferase omega-1	-1,79759	-0,2586	0,108762	-0,45592	0,105366	2,347142	-0,42388	-1,46702	-0,73696	-1,80674	-0,68591	-2,53184
Glutathione S-transferase P	0,848772	1,080437	0,775606	0,075944	-1,36005	0,517531	-1,62578	-0,88237	-0,52379	-1,50834	-1,14872	-2,00514
Glyceraldehyde-3-phosphate dehydrogenase	0,021867	-0,13282	0,732505	0,487371	0,070851	2,659966	-0,54544	-0,51156	-0,5207	-0,59837	-0,30501	-1,35865
Golgi apparatus protein 1	-1,90168	-1,74883	-2,66388	0,224561	0,769608	-0,544	0,506828	0,251209	0,383817	0,196191	0,243014	0,632649
Haptoglobin	0,954923	1,000367	0,820148	1,237067	-0,6415	0,406838	0,560003	-1,34765	-0,93312	0,386565	-1,51488	-0,92877
Haptoglobin-related protein	0,372795	0,501415	1,325047	0,050256	-1,52549	-0,72402	-1,03002	-1,61789	-1,4872	-1,82512	-1,43736	-2,72716
Heat shock 70 kDa protein 1A	-0,2164	0,088277	0,523669	-0,62185	-0,19876	2,408413	-0,322	0,296817	-1,44362	-0,56952	-1,38865	-2,00403
Heat shock cognate 71 kDa protein	0,257951	0,208147	0,396436	0,408255	0,251988	2,381585	-0,17902	0,160409	-0,53142	-0,8981	-0,65038	-1,80585
Heat shock protein HSP 90-alpha	0,197342	0,319631	0,010959	-0,09217	-0,11895	2,173951	-0,91008	-0,46996	0,612361	-1,53208	-1,16256	-1,4706
Hemoglobin subunit alpha	1,592492	1,404355	0,703916	0,719258	-0,31552	0,689545	-0,32931	-1,40637	-1,24605	-0,26762	-0,78406	-0,76064
Hemoglobin subunit beta LVV-hemorphin-7 Spinorphin	1,822346	1,667819	0,859072	0,357373	-0,77207	0,26902	-0,78767	-0,36544	-0,49184	-0,50246	-1,0508	-1,00535
Hemopexin	1,281858	1,39942	1,42349	0,75616	-0,67984	-1,31367	0,227768	-0,44742	-0,70842	-0,11506	-0,61108	-1,21321
Heparanase	-1,45109	-1,03764	-1,28105	-0,11734	0,21225	-0,71509	1,153659	1,111162	1,728012	0,117421	0,109714	0,169999
Heparin cofactor 2	0,811194	0,553962	-1,97564	0,28686	-1,53409	-1,76891	0,833341	-1,3857	-0,95126	-1,64097	-1,85617	-2,4121
Histidine-rich glycoprotein	0,79499	0,948522	0,576981	0,434562	-0,05885	-0,48999	1,267402	0,11961	0,407319	-2,35417	-0,92089	-0,7255
HLA class I histocompatibility antigen	0,561361	0,220851	1,512986	-1,52229	-2,08117	0,020203	0,154022	-0,80745	0,56437	-0,14517	-1,90431	-2,21633
Ig alpha-1 chain C region	1,273964	1,45982	1,098473	1,042965	-0,8276	-0,3913	0,1107	-0,82922	-0,92626	0,197798	-1,29955	-0,90978
Ig alpha-2 chain C region	0,942814	0,931276	-0,27034	1,649246	-0,55028	-0,74768	0,265919	-1,27152	-1,0091	-1,59278	-1,59743	-0,94943
Ig gamma-1 chain C region	1,243044	1,470588	1,396977	0,916218	-0,65546	-0,74072	0,20254	-0,28904	-0,99041	-0,56736	-1,24088	-0,74549
Ig gamma-2 chain C region	1,396346	1,425348	0,705667	1,265121	-0,69581	-1,09507	0,441361	-0,85591	-0,99037	-0,02774	-1,00471	-0,56424
Ig gamma-3 chain C region	0,133014	0,362456	2,209753	1,576756	-0,4983	-0,59891	0,097054	-0,88538	-0,02953	-1,04231	-0,90405	-0,42054
Ig gamma-4 chain C region	0,928787	0,731516	0,986374	0,537398	0,775111	-2,04694	0,364877	-0,99567	-1,6344	-1,15479	-0,26791	0,141246
Ig heavy chain V-III region 23	1,241058	0,460206	0,413691	1,32753	-1,40803	-1,00279	0,046767	-0,42039	-0,14777	0,105794	-2,0241	-2,41115
Ig heavy chain V-III region BRO	1,403274	0,7157	1,173633	1,286195	-0,00536	0,055809	0,128585	-0,60357	-0,68881	-0,51854	-1,38009	-1,56682
Ig heavy chain V-III region TIL	1,559156	1,594174	0,923476	0,394849	-0,32344	-1,22826	0,476369	-0,47605	-0,03769	-0,84588	-0,73451	-1,30219
Ig kappa chain C region	1,107681	1,387832	1,513439	0,968447	-0,64215	-0,42707	0,249759	-0,56596	-1,36018	-0,49757	-1,00802	-0,72621
Ig kappa chain V-I region EU	0,890497	1,065583	1,001599	1,007577	0,423856	-3,01821	-0,16418	-0,63592	-1,43881	-1,23276	-1,2487	-0,9015
Ig kappa chain V-I region WEA	0,982795	0,274971	0,645435	0,604266	-1,12511	-1,38236	-1,45045	-2,00727	-1,56095	-1,7166	-1,7907	-2,67025
Ig kappa chain V-II region TEW	0,552661	1,074965	0,404347	1,835452	0,489084	-0,5102	0,270535	-0,33358	-1,83537	-0,00321	-1,15007	-0,79462
Ig kappa chain V-III region SIE	1,334963	1,236425	0,930951	1,10259	-0,5657	-0,86044	0,497437	-0,76342	-0,62999	0,178174	-1,59053	-0,87046
Ig kappa chain V-IV region Len	1,522087	0,592671	0,308894	0,060077	-1,3266	-2,03014	-0,68939	-0,13958	-1,65476	-1,53549	-1,77493	-2,52758
Ig lambda chain V-III region LOI	-0,14989	1,194615	2,179056	0,660233	-0,10385	-1,14549	-0,08325	-0,34392	-0,86395	-0,34371	-0,89313	-1,2522
Ig lambda-2 chain C regions	0,897108	0,837436	1,719	1,116859	-0,1761	-0,31218	0,232367	-0,88761	-1,61813	-0,00672	-1,10001	-0,70201
Ig mu chain C region	1,002791	1,1482	1,363437	0,742582	-0,25086	1,083699	-0,39282	-0,95338	-1,35529	-0,46091	-1,13446	-0,79299
Immunoglobulin J chain	0,314927	0,748721	1,464065	1,112026	-0,64634	1,272207	0,384881	-0,90047	-0,62618	-0,76614	-1,50014	-0,85755
Immunoglobulin lambda-like polypeptide 5	1,331266	1,097754	0,93909	0,786612	-0,77524	-1,14456	1,010486	0,039904	-0,21385	-1,29843	-0,50912	-1,26392
Insulin-like growth factor II	-1,77334	-1,67758	-1,0399	-1,21432	-0,28563	-1,11359	0,818509	-1,17724	-1,67216	0,657272	-1,17262	1,096056
Insulin-like growth factor-binding protein 2	-2,05188	-2,27439	-1,37367	-1,53413	-1,1899	-0,53654	1,135802	-0,51708	-1,34524	-0,19626	-1,82893	1,30397
Insulin-like growth factor-binding protein complex acid labile subunit	1,48805	0,907792	-1,95956	-0,917	-0,47626	-0,26392	0,097449	0,976913	0,143246	-1,36288	-1,8912	0,003283
Integrin alpha-Iib	0,500056	0,322747	1,01385	-0,01577	-1,28477	0,31103	0,734882	-0,31774	0,941508	0,666589	-0,49459	-2,37778
Integrin beta-3	-1,06107	-1,37254	0,28768	0,583763	0,034442	1,499563	0,987471	-0,61866	1,204045	0,367527	-0,43365	-1,47856
Inter-alpha-trypsin inhibitor heavy chain H1	1,521873	1,374351	0,446421	0,676297	-0,36013	-1,28341	-0,03247	-0,94349	-1,19525	-0,20419	-1,88096	-2,19225
Inter-alpha-trypsin inhibitor heavy chain H2	1,594215	1,660045	0,756665	0,811486	-0,41321	-0,96318	-0,04587	-1,20452	-1,01179	0,082235	-0,42293	-0,84314
Inter-alpha-trypsin inhibitor heavy chain H4	1,2893	1,000883	1,22249	0,830231	0,340006	0,163049	-0,41105	-0,92844	-0,70287	-0,47735	-2,04387	-0,28238
Interstitial collagenase	-1,84747	-2,15568	-1,26225	-1,69297	0,950523	0,958928	-0,61951	0,760595	-0,78829	-1,49726	-2,08287	-2,51572
Kininogen-1	0,095231	0,105721	0,295152	1,165348	-0,22562	-2,38087	0,95813	1,183214	0,440058	-0,34691	-1,06413	-0,22533
Latent-transforming growth factor beta-binding protein 1	-1,91905	-1,82819	-0,99561	0,222071	0,962318	0,410464	0,29225	0,462641	0,557267	0,35962	0,664085	0,812131
Leukocyte elastase inhibitor	0,356457	-0,06447	1,315711	-0,68837	-0,3777	2,026275	-1,23343	-0,21941	-0,22271	-0,89236	-2,0311	-2,72948
LIM and senescent cell antigen-like-containing domain protein 1	-0,15218	-1,7062	0,956875	-1,05776	1,337483	-0,20492	-1,15013	-1,61198	1,050423	0,441162	-1,22095	-1,51698
L-lactate dehydrogenase A chain	0,119518	-0,03704	0,748019	0,008185	-0,01111	2,581151	-0,40424	-0,3958	-0,70637	-1,20987	-0,69243	-2,32711
L-lactate dehydrogenase B chain	L-lactate dehydrogenase	0,072309	0,411484	0,78997	0,486857	0,58247	2,325757	-0,61836	-0,44658	-0,74493	-0,63544	-0,79287	-1,43066
Lysosomal protective protein	Lysosomal protective protein 32 kDa chain	Lysosomal protective protein 20 kDa chain	-0,69597	-2,03951	-1,30636	-0,17935	-0,22546	-0,38866	0,808091	1,026694	1,310722	0,421502	0,569619	0,698677
Lysyl oxidase homolog 3	-1,39142	-1,66467	-1,80419	0,532431	0,618256	0,018614	0,756046	0,541514	0,822069	0,572326	0,452602	0,546428
Malate dehydrogenase	-0,28739	-1,10257	0,587504	0,19435	-1,39317	1,555834	-1,27603	-1,9022	-1,36746	-1,26504	-0,94773	-1,93541
Metalloproteinase inhibitor 1	-1,8737	-2,00113	-0,74069	0,135497	0,524072	0,20031	0,816231	0,58784	0,79116	0,240906	0,524401	0,795108
Moesin	0,088339	0,32793	1,222012	0,251668	-0,07187	2,130051	0,139206	-0,27772	-0,28307	-1,69004	-0,73595	-1,10056
Multimerin-1	-1,42827	-1,65593	-1,19157	-0,07051	0,828553	-0,88918	0,628756	0,636244	0,738423	0,795487	0,6541	0,953901
Myc target protein 1	-1,89525	-1,26151	-1,86217	-0,66477	-0,18536	0,336444	1,922967	-1,37744	-0,71655	0,346215	-1,03895	-2,08222
Myosin light polypeptide 6	-0,61987	-0,39861	1,148432	-1,50271	0,054661	-0,30359	0,707309	-0,0752	2,209415	-0,376	0,248832	-1,09267
Myosin-9	-0,45713	-0,27615	0,311889	-0,66817	0,658433	-1,38484	0,276259	-2,07343	1,174867	0,766174	1,03482	0,637278
N-acetylmuramoyl-L-alanine amidase	-1,68559	0,480888	0,147366	-0,95092	0,692936	-1,91984	1,272505	0,040603	0,236464	-1,47205	-1,45627	-2,27137
Nidogen-1	-1,55676	-1,46865	-1,30971	0,162143	1,457341	-0,07184	0,065514	1,037819	-0,19101	0,27392	0,608159	0,993073
Nidogen-2	-1,88813	-1,70333	-0,21839	0,280489	0,846925	0,738719	0,47492	0,608911	1,235614	-0,66731	-0,37064	0,662224
Nucleobindin-1	-1,71329	-0,34995	-0,03497	0,324224	-0,18918	0,682505	1,458252	0,199279	1,22491	-0,54042	-0,53246	-2,24219
Nucleosome assembly protein 1-like 1	-0,75734	0,076045	0,112673	0,228822	-1,29603	1,635823	-0,99406	-1,60713	-1,51194	-1,71617	-1,72477	-2,26074
PDZ and LIM domain protein 1	0,807216	-0,42978	2,19812	-1,22212	-0,52678	0,331854	-0,37733	-1,30894	-1,71116	-0,43096	-0,35022	-1,91297
Peptidyl-prolyl cis-trans isomerase A	0,866985	1,112576	1,838157	-0,40264	-0,51085	1,124145	-0,54319	-0,8679	-0,24907	-0,7901	-0,0944	-1,48371
Peptidyl-prolyl cis-trans isomerase B	-0,82164	-0,66566	0,853287	0,452469	0,344114	2,094102	0,667379	-0,76738	0,556963	-0,26539	-1,35342	-1,09482
Peroxiredoxin-6	0,033824	0,243795	1,519674	-0,20273	0,571609	1,745806	-1,36382	-0,8983	0,315255	0,19837	-0,89692	-1,26657
Phosphoglycerate kinase 1	-0,97033	-0,25782	0,759978	-1,14301	-0,66928	1,31311	-1,12125	-1,23253	-1,42761	-1,90836	0,967347	-2,16167
Pigment epithelium-derived factor	-0,98556	-0,58076	-0,68549	1,262043	0,554943	0,162991	0,688521	1,659205	0,479958	0,196233	-1,30075	-1,45134
Pituitary tumor-transforming gene 1 protein-interacting protein	-1,52381	-1,74079	-1,06643	-1,2734	-1,00097	0,448253	1,218071	-0,19949	0,807528	-1,20916	-1,2742	-2,59888
Plasma protease C1 inhibitor	1,698571	1,344925	-0,8825	-1,15553	-1,51638	-1,66282	-0,83017	0,289602	0,299121	-1,33256	-0,51912	-0,2449
Plasminogen activator inhibitor 1	-1,74534	-1,91236	-0,80667	0,014886	0,580385	-0,15296	0,774225	0,904582	1,022611	0,285406	0,197664	0,837572
Plasminogen	-1,446	-1,98744	-1,39525	0,661387	0,876947	0,235096	0,767827	0,594923	0,636156	0,240099	0,331528	0,484728
Platelet basic protein	-1,12565	-1,13122	0,533848	-0,45006	0,492294	-1,90603	0,671374	1,563225	1,022558	-0,10702	0,070721	0,365951
Platelet factor 4	-2,03103	-1,85636	0,019569	0,472003	0,423602	-0,15965	0,127684	1,184952	1,017711	-0,2	0,539966	0,461554
Platelet glycoprotein 4	0,805376	0,723989	1,150694	-0,00823	-1,88819	-0,75982	-1,32435	-1,15092	0,412459	-0,43628	-1,86023	-1,63858
Platelet glycoprotein Ib alpha chain	-0,49743	-0,40776	2,140719	-0,22067	-0,37089	1,807932	-0,26646	-0,05212	0,245606	-1,38639	-0,4907	-0,50183
Platelet glycoprotein V	0,060242	0,404836	0,949644	-0,46122	-1,06936	0,22866	0,461034	1,334466	1,472674	-1,72565	-0,90538	-0,74995
Platelet glycoprotein VI	-1,50085	-1,06191	1,2508	0,074085	0,303576	2,022145	-0,42605	0,960649	-0,67664	-0,38901	-0,28235	-0,27445
Platelet-derived growth factor D	-1,66618	-1,96316	-1,91174	-1,16232	0,241666	-0,63071	1,807922	-1,08095	0,66874	0,794937	-0,80558	0,166308
Platelet-derived growth factor subunit A	-1,52722	-1,57411	-1,62405	-1,12743	1,497769	-1,21122	1,057127	-0,23928	0,757509	-1,43663	-0,3776	-0,35688
Platelet-derived growth factor subunit B	-2,12223	-1,59449	-1,94125	-1,15588	0,934749	-1,45188	1,44012	-1,56408	0,09985	-0,57941	0,422572	0,289877
Pleckstrin	1,047403	0,557151	0,790026	-1,86357	-0,98984	0,354265	-1,23059	-1,19452	0,774968	0,523377	0,036808	-2,35202
Plexin domain-containing protein 2	-1,77269	-1,88313	-1,21891	-2,00888	0,366007	-0,41089	0,209017	1,110845	0,606384	0,127509	-1,17769	-2,19017
Polypeptide N-acetylgalactosaminyltransferase 2	-1,59072	-2,04053	-2,17687	-1,24188	-0,03966	-1,60964	0,441286	-0,30927	0,824994	-1,43158	0,858199	1,075973
Polyubiquitin-C	0,21792	0,473486	0,909045	1,117708	-0,09243	-1,05431	0,760839	-0,99931	0,416339	0,400451	-1,489	-2,14974
Profilin-1	0,399014	0,59731	1,235971	-0,15531	-0,62363	1,818146	-0,17264	-1,50304	0,269014	-0,49614	0,235861	-1,60456
Proprotein convertase subtilisin/kexin type 6	-1,3734	-2,39142	-1,5956	0,389644	1,237462	-0,90424	0,074519	0,39929	0,228054	0,01318	0,243785	0,70973
Prosaposin	-1,91331	-2,15279	-2,56565	-0,24762	0,042808	-0,17589	1,085956	0,711258	0,596009	0,168059	-0,10794	0,493008
Protein AMBP	-1,0498	-1,35782	0,004825	1,45683	0,268386	0,130157	2,006698	-1,11392	-0,08849	0,486087	-0,53749	-0,20546
Protein deglycase DJ-1	-0,84462	-0,33274	-0,09352	-0,37728	-0,43632	2,19591	-1,50112	-0,11142	-1,35383	-1,39679	-1,98954	-2,415
Protein disulfide-isomerase	-0,58719	-0,25208	-0,13522	-0,24313	-0,76468	1,982304	-1,58415	-1,38793	-1,18491	-1,69056	-1,86731	-2,2983
Protein disulfide-isomerase A3	0,176167	0,384063	0,728846	0,161646	-0,08148	2,646787	-0,44301	-0,27096	-0,92995	-0,91995	-0,39682	-1,05534
Protein disulfide-isomerase A4	-0,94299	-0,50471	-0,31252	-0,08375	-0,09074	1,934714	-1,50471	-1,42572	-1,48668	-1,55477	-1,71333	-1,80235
Protein tweety homolog 3	-0,34149	0,199642	-0,00287	1,336298	-0,97027	-0,32671	1,900467	-0,20083	0,762081	-1,15991	-1,19641	-2,22024
Prothrombin	-1,5532	-1,65482	-0,61313	0,453779	0,341303	-0,85261	1,304061	1,18768	1,004953	-0,28036	0,380236	0,282115
P-selectin	-1,84716	-2,28566	-1,48577	0,272909	0,520769	0,988623	0,602598	0,821812	0,244568	-0,13776	0,336285	0,121632
Purine nucleoside phosphorylase	0,814391	0,429343	0,634268	-1,69557	-1,64399	0,563967	-1,45791	-0,74639	-1,25659	-1,54897	-1,58595	-2,23565
Pyruvate kinase PKM	0,370151	0,266985	1,72754	-0,35897	1,087455	0,224776	-1,05821	-1,70922	0,45809	0,42842	-0,01915	-1,41788
Rab GDP dissociation inhibitor alpha	-0,492	0,336274	0,583279	-0,18442	-0,31014	2,534156	-0,71879	-0,9445	-0,50357	-1,56547	-0,3003	-2,22913
Ras suppressor protein 1	0,737679	0,715187	1,919498	-0,82361	-1,11976	0,799325	-0,77111	-0,17708	-0,2912	-1,84472	-0,98893	-2,86399
Ras-related protein Rab-11A	-0,87329	-0,50942	1,192292	-0,51374	-0,44379	2,221616	-0,71136	-0,45174	0,516806	-0,42738	-2,02934	-2,42627
Ras-related protein Rab-27B	-1,99868	-2,16537	0,135887	-1,78436	-0,326	0,177787	1,049507	-1,39506	0,74717	-1,91264	-1,70758	-2,46304
Ras-related protein Rap-1b	-0,03877	0,040199	0,775943	0,115662	0,111678	1,451999	0,253469	-0,17894	1,13806	-0,18078	-1,13122	-2,3573
Retinoic acid receptor responder protein 2	-1,91971	-2,20975	-0,79707	-1,39698	-0,19873	-1,27536	1,512156	-0,07744	1,485312	0,090557	0,438161	0,219397
Retinol-binding protein 4	-1,25715	-1,46912	-0,18436	0,61164	-1,65044	-1,7493	1,328942	-1,53455	-1,62074	0,569337	0,409193	0,172837
Rho GDP-dissociation inhibitor 1	-0,13528	-0,24283	0,899543	-0,44136	-0,55575	2,017494	-1,43701	0,031547	0,019817	-1,59318	-2,10161	-2,53359
Rho GDP-dissociation inhibitor 2	-0,11771	-0,09576	0,822175	-0,94392	0,274732	2,289851	-1,26346	0,00144	-0,59969	-1,40717	-0,36766	-2,1799
Semaphorin-4D	-0,80739	-0,96825	0,841076	-0,78648	-0,92438	2,089401	-0,14785	0,631633	1,339051	-0,69437	-0,33475	-0,2377
Serglycin	-1,25936	-2,19646	-1,30658	-0,42681	0,852465	-2,39036	0,380141	0,733276	0,247244	-0,37812	0,42517	0,556997
Serotransferrin	-0,56731	-0,26824	1,070387	2,055368	-0,20254	0,402581	0,777818	-0,91866	-0,29462	0,392964	-1,64038	-0,80736
Serum amyloid P-component	-1,29645	-1,87951	-0,29702	0,985186	0,948667	1,006782	0,65449	-0,81243	0,671369	0,432014	0,501678	-0,91478
Serum deprivation-response protein	-0,4026	-0,0643	0,919624	-1,30531	-0,08294	1,481937	-1,43087	0,887009	-0,27429	-1,50377	1,16904	-0,89731
Serum paraoxonase arylesterase 1	1,214563	1,000968	0,60629	0,607177	-0,68989	-1,59672	0,184206	-1,44027	-1,17778	-0,0124	-1,76477	-1,3142
SH3 domain-binding glutamic acid-rich-like protein 3	0,223266	0,396807	0,391029	-1,41806	-1,17185	-0,42702	1,245896	0,605416	0,387756	-1,9901	0,525587	-2,17688
Sialate O-acetylesterase	-1,7431	-1,85018	-1,30238	-1,08823	-0,9539	1,111544	0,759141	1,405242	-0,20306	-1,31223	-1,03828	0,007533
SLAM family member 5	-0,33106	-0,2004	1,620499	-1,42606	-0,893	1,520129	-0,31617	-0,56579	-1,17179	-1,1769	-0,8342	-2,504
SPARC	-2,19882	-1,70425	-0,54744	0,160684	0,572862	0,105769	0,563141	0,853783	0,798122	0,06893	0,546723	0,780485
Sulfhydryl oxidase 1	-1,48947	-1,90518	-2,48736	-0,19459	0,812596	0,034986	0,829212	0,455831	0,768078	0,160914	-0,70478	0,325114
Superoxide dismutase mitochondrial	0,35827	0,373606	-1,1356	-0,88381	-1,26608	1,600973	-1,24549	-0,31345	-1,48312	-1,40847	-1,75106	-2,01573
Syndecan-4	0,255886	-0,67905	1,432416	-1,30287	-0,96693	-0,54661	-0,18956	1,47847	0,518251	-1,74844	-1,46534	-2,13447
Talin-1	0,96238	1,420992	-1,03349	-0,77021	-0,00785	-0,60567	-1,2002	-0,01852	1,805378	-0,57792	0,716784	-0,69167
Thymosin beta-4	0,041191	0,255657	1,370755	-0,46505	-0,17848	1,589342	-0,26509	-0,16263	0,795635	-1,75312	0,3139	-1,54212
Transaldolase	-0,60837	-0,79177	0,003924	-0,52797	-0,05948	2,362413	-1,32863	-0,37372	-0,00503	-1,31273	-2,24119	-1,95068
Transforming growth factor beta-1	-1,66136	-2,10499	-0,9234	0,40691	1,128114	0,370445	0,383343	0,439549	0,435469	0,451572	0,350144	0,724204
Transforming growth factor-beta-induced protein ig-h3	-1,863	-1,24936	-1,43438	-0,12548	1,482623	-0,84962	0,518963	0,969105	-1,60658	-1,67816	0,326299	0,361852
Transgelin-2	0,711257	0,962645	1,816068	-1,07116	-0,93948	0,418985	-0,13541	-0,2567	0,903201	-1,48318	0,054088	-0,98031
Transitional endoplasmic reticulum ATPase	0,275622	0,496794	0,407864	0,362267	-0,86613	2,088525	-0,15233	-1,42601	-1,18106	-1,35794	-0,07362	-2,60118
Transketolase	-0,0143	-0,09677	0,170729	-0,00589	-0,95944	2,252279	-0,49826	-1,79305	-0,84835	-1,30808	-2,06293	-2,29249
Transthyretin	0,847302	1,377173	1,050671	-0,68677	-0,16102	-2,13611	0,579566	0,39193	0,259761	-1,26579	-0,00826	-0,24846
Trem-like transcript 1 protein	-1,70355	-1,92487	-0,70398	-0,31657	0,564363	0,09821	1,006047	0,752181	1,231523	0,190503	0,483803	0,322347
Triosephosphate isomerase	0,072783	0,033361	1,024098	0,369682	-0,33001	2,62614	-0,5196	-0,54654	-0,64581	-0,45207	-0,44135	-1,19068
Tripeptidyl-peptidase 1	-1,68995	-1,92024	-1,64222	-1,48347	-0,8556	-1,14578	0,442676	1,073385	1,459308	-1,4326	-0,52639	-0,44759
Tropomyosin alpha-1 chain	-0,27016	-0,073	0,474809	-0,51928	0,595157	2,379146	-1,01965	0,477869	0,025342	-1,45884	-1,02059	-1,04964
Tropomyosin alpha-3 chain	-0,06825	0,361466	0,426068	0,561194	0,33623	2,272394	-1,67281	0,302243	-0,10595	-0,39911	-0,96099	-1,05249
Tropomyosin alpha-4 chain	0,544436	0,186926	0,538506	0,239301	0,588399	2,351429	-0,77466	0,001821	-0,36969	-1,17986	-0,89614	-1,23047
Tubulin alpha-1B chain	0,857945	1,357413	0,20711	0,673956	1,462976	-0,20333	-1,05041	0,167881	-0,1894	-0,5659	-0,82972	-1,88852
Tubulin alpha-4A chain	1,407378	0,567415	0,701364	0,280484	0,604519	-0,55324	-0,83897	0,27962	0,431414	-1,67275	-0,62148	-2,2585
Tubulin beta chain	-0,28097	-0,12671	-1,56024	0,751554	1,814007	0,644915	-0,31598	-0,56168	1,120377	-1,60301	-0,28128	-1,20399
Vasodilator-stimulated phosphoprotein	-1,24755	-1,39784	0,504629	-1,34936	0,258068	0,81946	-1,57376	-1,21451	0,940828	0,298319	-1,86824	-2,11179
Vinculin	0,114704	0,178719	0,103945	0,16564	0,610353	2,62066	-0,33088	-0,60904	-0,17682	-0,3466	-0,76011	-1,57057
Vitamin D-binding protein	-1,12141	-1,10544	-0,79114	0,694551	0,758803	0,063553	0,445104	1,283255	0,902592	-1,91684	0,086234	0,700746
Vitamin K-dependent protein S	-1,81118	-1,74136	-1,20309	0,427838	0,961221	0,031992	0,679487	0,612809	0,918817	0,406337	0,239954	0,477178
Vitronectin	-1,78452	-1,34337	-0,55029	0,044408	1,186355	0,379596	1,369262	1,007476	0,759785	-0,58991	-0,57464	0,095838
von Willebrand factor	-1,58542	-1,57588	-1,47786	0,648685	1,028817	0,954955	0,327978	0,457116	-0,39245	0,775103	0,4669	0,372066
WD repeat-containing protein 1	0,501281	0,752191	0,806514	0,668508	-0,29825	1,447008	-0,34347	0,304141	-0,00988	-0,6195	-0,84234	-2,36619
Xylosyltransferase 2	-0,51256	-1,70388	-1,56081	-0,52514	0,211116	-0,37575	0,954548	1,593628	1,091387	0,15867	0,183279	0,485511
Zinc-alpha-2-glycoprotein	-1,02306	-0,38908	1,058428	1,241666	0,23392	1,037947	1,096737	-0,61922	-1,62238	0,635242	-0,93558	-0,71462
Zyxin	0,431794	0,563493	0,40781	-2,39863	0,127254	1,397715	-0,56063	-0,39155	0,054036	0,36871	-1,36296	-2,32095
