## Supplementary material for "Beyond Basic Characterization and Omics: Immunomodulatory Roles of Platelet-Derived Extracellular Vesicles Unveiled by Functional Testing": Table S4

### Sheet: GPVI PEVs vs. US PEVs
negLOG(P-value)	Difference	Majority protein IDs	Protein names	Gene names
1,93681048723954	-1,9947083791097	P09871;A6NG18;F8WCZ6	Complement C1s subcomponent;Complement C1s subcomponent heavy chain;Complement C1s subcomponent light chain	C1S
2,15075965069153	-0,878487904866535	Q9ULV4;A7MAP0;B4E3S0;H0YHL7	Coronin-1C;Coronin	CORO1C
3,42121460849265	-1,66510009765625	O14672;A8MY20;B4DU28	Disintegrin and metalloproteinase domain-containing protein 10	ADAM10
1,47361230088487	-2,01371701558431	Q9HBI1;B0QYM8;Q9HBI1-2;B0QYP8	Beta-parvin	PARVB
2,56080634938374	-1,29787381490072	Q5JNX2;B0V2C8;B0UZ83;P0C0L4;F8VZD8;F8VSI2;F8VW91;A6H8M8	Complement C4-A;Complement C4 beta chain;Complement C4-A alpha chain;C4a anaphylatoxin;C4b-A;C4d-A;Complement C4 gamma chain	C4A
3,134567357891	-1,89168802897136	P55209;B3KNT8;F5H4R6;F8VY35;F8W020;F8W0J6;F8VXI6;F8VUX1;F8W118;F5H1X5;F8VV59;H0YIV4;H0YHC3;H0YH88;F8W543;B7Z9C2;F8VVB5;B3KV44;F8VRJ2	Nucleosome assembly protein 1-like 1	NAP1L1
2,04397819195967	-0,999515533447266	P30101;B3KQT9;G5EA52;F5H119	Protein disulfide-isomerase A3;Protein disulfide-isomerase	PDIA3
1,49714753911228	-1,03377469380697	P04179;B3KUK2;F5H3C5;F5H4R2;F5GYZ5;B4E3K9;P04179-2;G8JLJ2	Superoxide dismutase [Mn], mitochondrial	SOD2
1,02129895150371	-1,2923100789388	P61224;B4DQI8;B4DW94;P62834;A6NIZ1;F5H7Y6;E7ESV4;B4DW74;F5GX62;B7ZB78;F5H823;F5GZG1;F5H147;F5H004	Ras-related protein Rap-1b;Ras-related protein Rap-1A;Ras-related protein Rap-1b-like protein	RAP1B;RAP1A
0,968820848441719	-2,40737597147624	P62491;Q15907;H3BMH2;H3BSC1;B4DT13	Ras-related protein Rab-11A;Ras-related protein Rab-11B	RAB11A;RAB11B
1,62910928030213	-1,76289176940918	P29401;B4E022;E7EPA7;B3KSI4	Transketolase	TKT
1,42694070109079	-2,7264461517334	P19827;F5H7E1;B7Z549;F8WAS2;F5H165	Inter-alpha-trypsin inhibitor heavy chain H1	ITIH1
1,06479348458317	-1,06216557820638	F5H7S3;H7BYY1;B7Z596;P09493-2;H0YK48;P09493-5	Tropomyosin alpha-1 chain	TPM1
2,79848802261824	-1,36657778422038	B9A064;P0CG04	Immunoglobulin lambda-like polypeptide 5;Ig lambda-1 chain C regions	IGLL5;IGLC1
1,49066346711558	-1,97074127197266	P16671;E7EU05;E9PLT1;D9IX66;D9IX68	Platelet glycoprotein 4	CD36
1,06553967030894	-1,8110097249349	P59998;F8WCF6;F8WDD7;C9JWM7;E7ETI0;H7C0A3	Actin-related protein 2/3 complex subunit 4	ARPC4;ARPC4-TTLL3
1,76092318167724	-1,01782671610514	P01011;G3V5I3;G3V595;G3V3A0;P01011-2	Alpha-1-antichymotrypsin;Alpha-1-antichymotrypsin His-Pro-less	SERPINA3
1,35696782781098	-0,938090006510414	P62158;H0Y7A7;E7ETZ0;E7EMB3;F8WBR5;G3V479	Calmodulin	CALM1;CALM2
1,25802019446107	-1,1080748240153	H0YG33;P08107;F8VZJ4;F5H1D3;F5GZ62;E7EP94;Q5SP16	Heat shock 70 kDa protein 1A	HSPA1A
3,11418385478681	-2,30856577555339	P01023;H0YGH4	Alpha-2-macroglobulin	A2M
1,30431959901222	-1,80722618103027	O00299	Chloride intracellular channel protein 1	CLIC1
1,44380422418633	-1,1613597869873	O15144	Actin-related protein 2/3 complex subunit 2	ARPC2
1,61348680563403	-1,32815297444661	O75083;O75083-3;B4DY05	WD repeat-containing protein 1	WDR1
1,74064126991314	-3,55757776896159	O75955;B4DVY7;B0V109;F8VSI6;A2AB10	Flotillin-1	FLOT1
1,81903243934012	-1,09371630350749	P00450;E9PFZ2;H7C5R1	Ceruloplasmin	CP
1,72725837734834	-1,72367286682129	P00488;F5H080	Coagulation factor XIII A chain	F13A1
3,25049497431967	-2,3449821472168	P00491;G3V5M2	Purine nucleoside phosphorylase	PNP
1,33443893716337	-1,85515340169271	P00738;Q0VAC5;I3L0D3	Haptoglobin;Haptoglobin alpha chain;Haptoglobin beta chain	HP
2,09921872966798	-3,42501703898112	P00739;P00739-2	Haptoglobin-related protein	HPR
3,20055324926843	-1,5065066019694	P00918	Carbonic anhydrase 2	CA2
2,89906276128214	-3,07251993815104	P01008;Q8TCE1	Antithrombin-III	SERPINC1
1,79939182357789	-1,26366551717123	P01009;P01009-2;P01009-3	Alpha-1-antitrypsin;Short peptide from AAT	SERPINA1
1,84270670547997	-1,15600776672363	P01019;E7EUC5	Angiotensinogen;Angiotensin-1;Angiotensin-2;Angiotensin-3;Angiotensin-4;Angiotensin 1-9;Angiotensin 1-7;Angiotensin 1-5;Angiotensin 1-4	AGT
2,48253646046206	-0,894114176432289	P01024;B4E216	Complement C3;Complement C3 beta chain;C3-beta-c;Complement C3 alpha chain;C3a anaphylatoxin;Acylation stimulating protein;Complement C3b alpha chain;Complement C3c alpha chain fragment 1;Complement C3dg fragment;Complement C3g fragment;Complement C3d fragment;Complement C3f fragment;Complement C3c alpha chain fragment 2	C3
1,98648416620144	-0,970684051513672	P01031;H0Y4U2	Complement C5;Complement C5 beta chain;Complement C5 alpha chain;C5a anaphylatoxin;Complement C5 alpha chain	C5
2,00831496959924	-1,14146677652995	P01591;D6RD17;D6RHJ6	Immunoglobulin J chain	IGJ;JCHAIN
3,21913669653241	-1,96367581685384	P01598	Ig kappa chain V-I region EU
3,69889011493799	-4,933287302653	P01610;P80362;P01600	Ig kappa chain V-I region WEA;Ig kappa chain V-I region WAT;Ig kappa chain V-I region Hau
1,5465848108275	-0,547717412312824	P01617;P01614;P06309	Ig kappa chain V-II region TEW;Ig kappa chain V-II region Cum;Ig kappa chain V-II region GM607
3,40131797709007	-1,50074640909831	P01834	Ig kappa chain C region	IGKC
3,32620121209734	-1,120179494222	P01857	Ig gamma-1 chain C region	IGHG1
2,01385520868577	-1,26659901936849	P01859	Ig gamma-2 chain C region	IGHG2
1,54632835268942	-0,918327331542969	P01861	Ig gamma-4 chain C region	IGHG4
3,05670245450804	-1,45354398091634	P01871;P01871-2	Ig mu chain C region	IGHM
1,87396903079585	-2,07234446207682	P01876	Ig alpha-1 chain C region	IGHA1
1,27502220097469	-2,35892295837402	P01877	Ig alpha-2 chain C region	IGHA2
1,67157010521855	-3,28582000732422	P02647;F8W696	Apolipoprotein A-I;Proapolipoprotein A-I;Truncated apolipoprotein A-I	APOA1
1,65830154421448	-1,42415491739909	P02649;H0Y7L5;E9PEV4;E7ERP7	Apolipoprotein E	APOE
0,971397503180639	-2,92508506774902	P02652	Apolipoprotein A-II;Proapolipoprotein A-II;Truncated apolipoprotein A-II	APOA2
1,90904453692734	-1,26191838582357	P02763	Alpha-1-acid glycoprotein 1	ORM1
1,73817195525844	-0,944210688273113	P02766;E7EW61;F5H868	Transthyretin	TTR
2,48531171967717	-1,47719510396322	P02790;Q9BS19	Hemopexin	HPX
3,51615368543619	-2,24859937032064	P04114;F5H109	Apolipoprotein B-100;Apolipoprotein B-48	APOB
1,79821793900229	-0,854274749755859	P04196	Histidine-rich glycoprotein	HRG
1,37276245640641	-2,15428479512533	P06727	Apolipoprotein A-IV	APOA4
1,6818355759693	-1,72380638122559	P06733;P06733-2	Alpha-enolase	ENO1
3,56225252016837	-2,96688270568848	P06744;P06744-2	Glucose-6-phosphate isomerase	GPI
1,81755521125077	-0,91156832377116	P06753-2;P06753-3;Q5VU58;Q5VU66;Q5VU59;Q5VU72;Q5VU61;D6R904;Q8NAG3	Tropomyosin alpha-3 chain	TPM3;DKFZp686J1372
1,90213727762648	-1,15688260396322	P07195;A8MW50;C9J7H8	L-lactate dehydrogenase B chain;L-lactate dehydrogenase	LDHB
4,55209218565261	-2,35171445210775	P07237;B4DUA5;H7BZ94;I3L2P8;F5H8J2;E7EPA8;H0Y3Z3	Protein disulfide-isomerase	P4HB
1,08535020566106	-1,27519607543945	P07737	Profilin-1	PFN1
1,12628465761748	-1,11701393127441	P07900;P07900-2;Q86U12	Heat shock protein HSP 90-alpha	HSP90AA1
1,34328104447747	-1,1735471089681	P08697;P08697-2;C9JMH6;C9JPV4	Alpha-2-antiplasmin	SERPINF2
1,64617625453231	-2,56706237792969	P09211;A8MX94	Glutathione S-transferase P	GSTP1
1,82847557615327	-1,09028307596843	P0CG05;P0CG06;P0CF74	Ig lambda-2 chain C regions;Ig lambda-3 chain C regions;Ig lambda-6 chain C region	IGLC2;IGLC3;IGLC6
1,77478833108555	-1,04988161722819	P11142;E9PKE3;P11142-2;E9PNE6;E9PN89	Heat shock cognate 71 kDa protein	HSPA8
1,90070872723326	-2,09467569986979	P19652	Alpha-1-acid glycoprotein 2	ORM2
1,92623731861217	-1,1685365041097	P19823;Q5T985	Inter-alpha-trypsin inhibitor heavy chain H2	ITIH2
2,43976699877862	-1,73489189147949	P23528;G3V1A4;E9PP50;E9PK25;E9PLJ3;E9PS23;E9PQB7	Cofilin-1	CFL1
1,75082822170982	-1,44807561238607	P26038	Moesin	MSN
1,53336839849372	-2,06501579284668	P27169;F5H4W9	Serum paraoxonase/arylesterase 1	PON1
2,7967113390896	-1,15448443094889	P27797;B4E2Y9	Calreticulin	CALR
1,1923326873539	-2,24005508422852	P30740;B4E3A8;B4DNT0	Leukocyte elastase inhibitor	SERPINB1
1,04584556048388	-1,12266667683919	P31146;H3BRY3	Coronin-1A;Coronin	CORO1A
1,05954135123057	-1,55460929870605	P31150;B4DHX4	Rab GDP dissociation inhibitor alpha	GDI1
2,26445492386366	-2,30429331461588	P31431;B4E1S6	Syndecan-4;Syndecan	SDC4
1,60191634253652	-1,04538790384929	P37802	Transgelin-2	TAGLN2
1,18160194068329	-1,63474527994791	P37837;F2Z393	Transaldolase	TALDO1
1,79722594644784	-1,01472600301107	P40197	Platelet glycoprotein V	GP5
1,32666683004838	-1,12682024637858	P43652	Afamin	AFM
3,41359338798106	-1,47433153788249	P47755;C9JUG7;F8W9N7;B4DG50;B4DE01	F-actin-capping protein subunit alpha-2	CAPZA2
1,4289752330465	-2,43477312723795	P52565;A8MXW0	Rho GDP-dissociation inhibitor 1	ARHGDIA
1,03023458636235	-1,75613212585449	P52566;F5H6Q0;F5H3P3;F5H2R5;H0YGX7	Rho GDP-dissociation inhibitor 2	ARHGDIB
1,23362062011741	-0,843600591023762	P60174;P60174-1;B7Z5D8	Triosephosphate isomerase	TPI1
1,26813587385061	-0,740950266520183	P61981;B4DHC4;B4DE78	14-3-3 protein gamma;14-3-3 protein gamma, N-terminally processed	YWHAG
3,92094403640534	-2,78654861450195	P62258;P62258-2	14-3-3 protein epsilon	YWHAE
1,84891897074851	-1,20307032267252	P62937;B4DM82;F8WE65;C9J5S7;Q567Q0	Peptidyl-prolyl cis-trans isomerase A;Peptidyl-prolyl cis-trans isomerase A, N-terminally processed;Peptidyl-prolyl cis-trans isomerase	PPIA
1,6634296942919	-1,26142438252767	P63104;B0AZS6;E7EX29;E7EX24;B7Z2E6;H0YB80	14-3-3 protein zeta/delta	YWHAZ
3,1969663694438	-0,877781550089519	P67936	Tropomyosin alpha-4 chain	TPM4
2,57465481902493	-2,2241891225179	P68871;F8W6P5	Hemoglobin subunit beta;LVV-hemorphin-7;Spinorphin	HBB
2,34884719058565	-2,15205510457357	P69905	Hemoglobin subunit alpha	HBA1
1,23389946576916	-0,951368967692055	P80748	Ig lambda chain V-III region LOI
0,974758611591426	-1,85581461588541	Q14019;H3BT58	Coactosin-like protein	COTL1
2,59722520780357	-3,55333391825358	Q14254;E7EMK3	Flotillin-2	FLOT2
1,69299106289697	-1,65980847676595	Q14624;B7ZKJ8;Q14624-2;F5H194;E9PGN5;F5GXQ1;H7C0L5	Inter-alpha-trypsin inhibitor heavy chain H4;70 kDa inter-alpha-trypsin inhibitor heavy chain H4;35 kDa inter-alpha-trypsin inhibitor heavy chain H4	ITIH4
1,59184191830702	-3,72383181254069	Q15404;Q15404-2;F2Z2H2	Ras suppressor protein 1	RSU1
2,23977681936314	-2,80815633138021	Q6YHK3;Q6YHK3-4;Q6YHK3-2;Q6YHK3-3	CD109 antigen	CD109
1,2991653889716	-1,89964739481608	Q86UX7;Q86UX7-2;F5H1C6	Fermitin family homolog 3	FERMT3
2,08970924099777	-2,20357958475749	Q99497	Protein deglycase DJ-1	PARK7
3,29233542595894	-2,54541333516439	Q9UBW5;F5H0W4;Q9UBW5-2	Bridging integrator 2	BIN2
1,03808222018293	-2,32459004720052	Q9UIB8;Q9UIB8-5;Q9UIB8-6;Q9UIB8-4;Q9UIB8-3;Q9UIB8-2	SLAM family member 5	CD84
1,26153746288161	0,60621770222982	P02753;Q5VY30;A6NCP9	Retinol-binding protein 4;Plasma retinol-binding protein(1-182);Plasma retinol-binding protein(1-181);Plasma retinol-binding protein(1-179);Plasma retinol-binding protein(1-176)	RBP4
2,7166484828169	3,29787445068359	P07602;C9JIZ6;F8W6Z6;B1AVU8;P07602-2;P07602-3;F5H0X6;Q5BJH1	Prosaposin;Saposin-A;Saposin-B-Val;Saposin-B;Saposin-C;Saposin-D	PSAP
1,80534883857192	2,28597259521484	P05067;P05067-8;B4DII8;E9PG40;P05067-9;P05067-7;P05067-4;P05067-6;E9PEV0;P05067-5;P05067-10;P05067-3;H7C0V9	Amyloid beta A4 protein;N-APP;Soluble APP-alpha;Soluble APP-beta;C99;Beta-amyloid protein 42;Beta-amyloid protein 40;C83;P3(42);P3(40);C80;Gamma-secretase C-terminal fragment 59;Gamma-secretase C-terminal fragment 57;Gamma-secretase C-terminal fragment 50;C31	APP
1,81509823405344	1,62106132507324	P01344;P01344-2;C9JAF2	Insulin-like growth factor II;Insulin-like growth factor II;Insulin-like growth factor II Ala-25 Del;Preptin	IGF2
2,2469350463722	2,26135508219401	P29122;P29122-2;E7EM82;H0Y3Q0;P29122-8;P29122-7;P29122-4;P29122-5;P29122-6;E7EQ62;E7EWH5;H7BXT3	Proprotein convertase subtilisin/kexin type 6	PCSK6
2,01021856388943	1,95578066507975	P02751;E9PE77;P02751-7;P02751-3;P02751-15;P02751-10;P02751-6;P02751-5;P02751-8;P02751-9;P02751-13;F8W7G7;P02751-14;P02751-11;E7ERA1;P02751-12;P02751-4	Fibronectin;Anastellin;Ugl-Y1;Ugl-Y2;Ugl-Y3	FN1
3,47667101470896	1,3989626566569	Q9Y251;E9PGR1;E9PCA9;E9PHC3;D6RAQ1;D6RHG4	Heparanase;Heparanase 8 kDa subunit;Heparanase 50 kDa subunit	HPSE
1,33273955726822	1,72085762023926	Q10471;G3V1S6;F5GYB2	Polypeptide N-acetylgalactosaminyltransferase 2;Polypeptide N-acetylgalactosaminyltransferase 2 soluble form;Polypeptide N-acetylgalactosaminyltransferase	GALNT2
1,3571992591608	2,64695421854655	P16109;G3V1U2;Q5R349;Q5R345;Q5R343	P-selectin	SELP
2,57137545046218	2,74151293436686	P01127;G3XAG8;A9UJN9;A9UJP0	Platelet-derived growth factor subunit B	PDGFB
1,23977094797879	1,855712890625	Q15582;G8JLA8;B9ZVW9;H0Y8L3	Transforming growth factor-beta-induced protein ig-h3	TGFBI
0,994396390337515	2,01224136352539	P04085;H7BYW6;P04085-2	Platelet-derived growth factor subunit A	PDGFA
1,73101483461032	2,30049959818522	O00391;O00391-2	Sulfhydryl oxidase 1	QSOX1
1,39635532434111	1,4160353342692	O14773;B4DSE2;O14773-2	Tripeptidyl-peptidase 1	TPP1
1,57518006187875	1,25475565592448	O43852;O43852-3;O43852-4;O43852-2;F5H4F5;F5H1Q9;F5H879	Calumenin	CALU
1,67840765036205	2,15705362955729	O94919	Endonuclease domain-containing 1 protein	ENDOD1
1,63897691441667	0,782392501831055	P00734;E9PIT3	Prothrombin;Activation peptide fragment 1;Activation peptide fragment 2;Thrombin light chain;Thrombin heavy chain	F2
3,19692945102151	1,74692281087239	P00747	Plasminogen;Plasmin heavy chain A;Activation peptide;Angiostatin;Plasmin heavy chain A, short form;Plasmin light chain B	PLG
2,54073266864744	2,18766339619955	P00748	Coagulation factor XII;Coagulation factor XIIa heavy chain;Beta-factor XIIa part 1;Coagulation factor XIIa light chain	F12
2,05428444174758	3,16414578755697	P01033;Q5H9A7;H0Y789	Metalloproteinase inhibitor 1	TIMP1
2,33496571879134	1,9787228902181	P01137	Transforming growth factor beta-1;Latency-associated peptide	TGFB1
2,68248455489729	4,07246335347493	P02671;P02671-2	Fibrinogen alpha chain;Fibrinopeptide A;Fibrinogen alpha chain	FGA
2,57000467390135	4,33621660868327	P02675;B4E1D3;D6REL8	Fibrinogen beta chain;Fibrinopeptide B;Fibrinogen beta chain	FGB
2,67874125365976	4,1743647257487	P02679;P02679-2;C9JEU5;C9JC84	Fibrinogen gamma chain	FGG
2,48616696964735	1,34999148050944	P02749	Beta-2-glycoprotein 1	APOH
1,04903250020747	1,50682195027669	P02776	Platelet factor 4;Platelet factor 4, short form	PF4
3,32788075605318	2,15813191731771	P04003	C4b-binding protein alpha chain	C4BPA
4,10106037832451	1,34902954101563	P04275	von Willebrand factor;von Willebrand antigen 2	VWF
2,07668038476019	1,6976064046224	P05121;F8WD53	Plasminogen activator inhibitor 1	SERPINE1
3,17807451460623	1,64548428853353	P07225;G5E9F8	Vitamin K-dependent protein S	PROS1
1,66656341319816	1,58955637613932	P09486;F5GY03	SPARC	SPARC
3,35658594158203	6,69397481282552	P10124	Serglycin	SRGN
2,06872192016758	1,64796002705892	P10619;Q5JZH0	Lysosomal protective protein;Lysosomal protective protein 32 kDa chain;Lysosomal protective protein 20 kDa chain	CTSA
1,86272254577111	0,874726613362629	P10909;P10909-4;P10909-5;P10909-2;E7ETA7;P10909-3;H0YC35;H0YLK8	Clusterin;Clusterin beta chain;Clusterin alpha chain;Clusterin	CLU
1,9679562002836	1,52018165588379	P12259	Coagulation factor V;Coagulation factor V heavy chain;Coagulation factor V light chain	F5
3,14820869601638	1,57659657796224	P14543;P14543-2	Nidogen-1	NID1
2,25927325440583	2,56999397277832	P29279;P29279-2	Connective tissue growth factor	CTGF
1,66835154862852	1,2498779296875	P35579;P35579-2	Myosin-9	MYH9
1,0240235879088	1,84007771809896	P36980-2;P36980	Complement factor H-related protein 2	CFHR2
1,36792122830583	1,74344062805176	P56202;E9PI30;H0YDT2	Cathepsin W	CTSW
4,14746268744678	3,52850596110026	P58215;E7END4;Q6IPL7;B9A025;B8ZZT6	Lysyl oxidase homolog 3	LOXL3
1,79417854383031	1,71869786580404	Q03591;B1AKG0	Complement factor H-related protein 1	CFHR1
2,03801471382453	2,09976641337077	Q12805;Q12805-2;Q12805-4;Q12805-3;E9PGL6;B4DW75	EGF-containing fibulin-like extracellular matrix protein 1	EFEMP1
1,92816359480382	2,22832425435384	Q12841;B4DTT5;B4DTZ8	Follistatin-related protein 1	FSTL1
3,81495428889123	1,8907044728597	Q13201;E7EPG1	Multimerin-1;Platelet glycoprotein Ia*;155 kDa platelet multimerin	MMRN1
2,61133226852057	4,59686279296875	Q14766;Q14766-4;Q14766-2;E7EV71;Q14766-5	Latent-transforming growth factor beta-binding protein 1	LTBP1
2,97992398290617	2,65359942118327	Q15389	Angiopoietin-1	ANGPT1
2,80372740762358	2,97931162516276	Q16610;Q16610-4;Q16610-2	Extracellular matrix protein 1	ECM1
2,00316700696914	2,50244522094727	Q86YW5;Q86YW5-2	Trem-like transcript 1 protein	TREML1
3,33014801392539	2,56527519226074	Q92896;Q92896-2;Q92896-3;H3BM42	Golgi apparatus protein 1	GLG1
1,28190588786531	3,02249526977539	Q99969;C9J8S2	Retinoic acid receptor responder protein 2	RARRES2
2,14668392179197	1,41644287109375	Q9GZP0;Q9GZP0-2	Platelet-derived growth factor D;Platelet-derived growth factor D, latent form;Platelet-derived growth factor D, receptor-binding form	PDGFD
1,76911961770445	0,780039469401043	Q9H1B5	Xylosyltransferase 2	XYLT2
1,42464365547771	0,994708379109699	Q9HAT2;Q9HAT2-2	Sialate O-acetylesterase	SIAE

### Sheet: CLEC-2 PEVs vs. US PEVs
negLOG(P-value)	Difference	Majority protein IDs	Protein names	Gene names
1,33993734662964	-2,70703252156576	P05155;B4E1H2;B4E1F0;E9PGN7;H9KV48	Plasma protease C1 inhibitor	SERPING1
1,4688544798778	-1,34063402811686	P16671;E7EU05;E9PLT1;D9IX66;D9IX68	Platelet glycoprotein 4	CD36
1,5487914158922	-0,985342661539715	P01011;G3V5I3;G3V595;G3V3A0;P01011-2	Alpha-1-antichymotrypsin;Alpha-1-antichymotrypsin His-Pro-less	SERPINA3
1,4427172650661	-1,39064343770345	P01023;H0YGH4	Alpha-2-macroglobulin	A2M
1,56879803931153	-1,15316390991211	O00299	Chloride intracellular channel protein 1	CLIC1
1,39263098603957	-2,64011700948079	O75955;B4DVY7;B0V109;F8VSI6;A2AB10	Flotillin-1	FLOT1
1,93086842562163	-3,76829274495443	P02647;F8W696	Apolipoprotein A-I;Proapolipoprotein A-I;Truncated apolipoprotein A-I	APOA1
2,38726887286916	-2,1581605275472	P02649;H0Y7L5;E9PEV4;E7ERP7	Apolipoprotein E	APOE
1,24200449879631	-3,05204073588054	P02652	Apolipoprotein A-II;Proapolipoprotein A-II;Truncated apolipoprotein A-II	APOA2
1,5631123029489	-1,09411557515462	P02763	Alpha-1-acid glycoprotein 1	ORM1
1,57137454419213	-1,23182551066081	P02766;E7EW61;F5H868	Transthyretin	TTR
1,3557789987288	-1,30562400817871	P02790;Q9BS19	Hemopexin	HPX
2,20037750901029	-2,22570673624675	P04114;F5H109	Apolipoprotein B-100;Apolipoprotein B-48	APOB
1,52608232438942	-3,01203409830729	P06727	Apolipoprotein A-IV	APOA4
1,4782753985732	-1,44727516174316	P68871;F8W6P5	Hemoglobin subunit beta;LVV-hemorphin-7;Spinorphin	HBB
2,26050060713299	-2,81482315063477	Q14254;E7EMK3	Flotillin-2	FLOT2
2,73042387033098	-1,20315869649251	Q86UX7;Q86UX7-2;F5H1C6	Fermitin family homolog 3	FERMT3
1,77938725926294	1,43707529703776	P53801;A8MXQ1;A8MZH8;B4DRD2	Pituitary tumor-transforming gene 1 protein-interacting protein	PTTG1IP
2,64721900414176	3,01770909627279	P07602;C9JIZ6;F8W6Z6;B1AVU8;P07602-2;P07602-3;F5H0X6;Q5BJH1	Prosaposin;Saposin-A;Saposin-B-Val;Saposin-B;Saposin-C;Saposin-D	PSAP
1,88625345929088	2,51489766438802	P05067;P05067-8;B4DII8;E9PG40;P05067-9;P05067-7;P05067-4;P05067-6;E9PEV0;P05067-5;P05067-10;P05067-3;H7C0V9	Amyloid beta A4 protein;N-APP;Soluble APP-alpha;Soluble APP-beta;C99;Beta-amyloid protein 42;Beta-amyloid protein 40;C83;P3(42);P3(40);C80;Gamma-secretase C-terminal fragment 59;Gamma-secretase C-terminal fragment 57;Gamma-secretase C-terminal fragment 50;C31	APP
2,44563651183561	0,405885060628258	D6RF35;D6RAK8;D6RBJ7	Vitamin D-binding protein	GC
1,36927719912533	2,17657788594564	P29122;P29122-2;E7EM82;H0Y3Q0;P29122-8;P29122-7;P29122-4;P29122-5;P29122-6;E7EQ62;E7EWH5;H7BXT3	Proprotein convertase subtilisin/kexin type 6	PCSK6
1,61875636475801	1,05741882324219	Q9Y251;E9PGR1;E9PCA9;E9PHC3;D6RAQ1;D6RHG4	Heparanase;Heparanase 8 kDa subunit;Heparanase 50 kDa subunit	HPSE
1,66047010395697	1,70745468139648	Q6UX71;F5H554;B7WP84;Q6UX71-2	Plexin domain-containing protein 2	PLXDC2
1,53957393982956	3,07923698425293	P16109;G3V1U2;Q5R349;Q5R345;Q5R343	P-selectin	SELP
1,74136720587888	2,34787877400716	P01127;G3XAG8;A9UJN9;A9UJP0	Platelet-derived growth factor subunit B	PDGFB
2,08831222030676	2,43547248840332	Q8N699;H0YDV5	Myc target protein 1	MYCT1
2,54993101516181	2,98877652486165	P04085;H7BYW6;P04085-2	Platelet-derived growth factor subunit A	PDGFA
1,8257543905579	2,44876480102539	O00391;O00391-2	Sulfhydryl oxidase 1	QSOX1
1,66671690803273	1,54974301656087	O43852;O43852-3;O43852-4;O43852-2;F5H4F5;F5H1Q9;F5H879	Calumenin	CALU
1,58974040709255	2,24314371744792	O94919	Endonuclease domain-containing 1 protein	ENDOD1
2,92533633116821	1,95977973937988	P00747	Plasminogen;Plasmin heavy chain A;Activation peptide;Angiostatin;Plasmin heavy chain A, short form;Plasmin light chain B	PLG
1,93984119257936	1,71182568868002	P00748	Coagulation factor XII;Coagulation factor XIIa heavy chain;Beta-factor XIIa part 1;Coagulation factor XIIa light chain	F12
1,9198727285099	2,80523681640625	P01033;Q5H9A7;H0Y789	Metalloproteinase inhibitor 1	TIMP1
2,18219814662432	2,09955024719238	P01137	Transforming growth factor beta-1;Latency-associated peptide	TGFB1
2,00638311096345	1,11177126566569	P02743	Serum amyloid P-component;Serum amyloid P-component(1-203)	APCS
2,0374563034699	2,09858067830404	P04003	C4b-binding protein alpha chain	C4BPA
1,62727209569468	0,727908452351887	P04004	Vitronectin;Vitronectin V65 subunit;Vitronectin V10 subunit;Somatomedin-B	VTN
4,43108478879935	1,56872940063477	P04275	von Willebrand factor;von Willebrand antigen 2	VWF
1,79047217171382	1,43986066182455	P05121;F8WD53	Plasminogen activator inhibitor 1	SERPINE1
2,46967729639851	1,72877311706543	P07225;G5E9F8	Vitamin K-dependent protein S	PROS1
1,44193027693118	1,74696032206217	P07357	Complement component C8 alpha chain	C8A
1,58425354023229	1,43817011515299	P09486;F5GY03	SPARC	SPARC
2,09141312870472	5,74585469563802	P10124	Serglycin	SRGN
1,553299645969	1,53965187072754	P12259	Coagulation factor V;Coagulation factor V heavy chain;Coagulation factor V light chain	F5
1,81987357345813	1,49345334370931	P14543;P14543-2	Nidogen-1	NID1
2,27893174284004	2,76022466023763	P29279;P29279-2	Connective tissue growth factor	CTGF
2,7960822453287	2,80670483907064	P36980-2;P36980	Complement factor H-related protein 2	CFHR2
3,07580822320693	3,30793190002441	P58215;E7END4;Q6IPL7;B9A025;B8ZZT6	Lysyl oxidase homolog 3	LOXL3
1,85130155689953	2,66199111938477	Q03591;B1AKG0	Complement factor H-related protein 1	CFHR1
2,03652123141665	2,12682851155599	Q12805;Q12805-2;Q12805-4;Q12805-3;E9PGL6;B4DW75	EGF-containing fibulin-like extracellular matrix protein 1	EFEMP1
1,90503607702801	2,48281288146973	Q12841;B4DTT5;B4DTZ8	Follistatin-related protein 1	FSTL1
1,56469746166179	3,19477017720541	Q14112;Q14112-2;E7EPP3;H0YJV3;H0Y3N6	Nidogen-2	NID2
2,33934213897204	4,42847569783529	Q14766;Q14766-4;Q14766-2;E7EV71;Q14766-5	Latent-transforming growth factor beta-binding protein 1	LTBP1
1,43421348468756	1,85859171549479	Q15389	Angiopoietin-1	ANGPT1
3,04445569611069	3,13357353210449	Q16610;Q16610-4;Q16610-2	Extracellular matrix protein 1	ECM1
1,57924537795001	2,19690895080566	Q86YW5;Q86YW5-2	Trem-like transcript 1 protein	TREML1
2,62070914544916	2,41636975606282	Q92896;Q92896-2;Q92896-3;H3BM42	Golgi apparatus protein 1	GLG1
2,0282498033472	1,04864056905111	Q96IY4;Q96IY4-2	Carboxypeptidase B2	CPB2
1,98349962287236	1,22721608479818	Q9GZP0;Q9GZP0-2	Platelet-derived growth factor D;Platelet-derived growth factor D, latent form;Platelet-derived growth factor D, receptor-binding form	PDGFD
1,44181510620088	1,29230817159017	Q9HAT2;Q9HAT2-2	Sialate O-acetylesterase	SIAE

### Sheet: TC PEVs vs. US PEVs
negLOG(P-value)	Difference	Majority protein IDs	Protein names	Gene names
2,40159779177857	-0,549185434977215	P21333;P21333-2;Q5HY54;A6NDY9	Filamin-A	FLNA
1,83954323472951	-0,56093470255534	P00450;E9PFZ2;H7C5R1	Ceruloplasmin	CP
1,44006246119578	-0,65886624654134	P01024;B4E216	Complement C3;Complement C3 beta chain;C3-beta-c;Complement C3 alpha chain;C3a anaphylatoxin;Acylation stimulating protein;Complement C3b alpha chain;Complement C3c alpha chain fragment 1;Complement C3dg fragment;Complement C3g fragment;Complement C3d fragment;Complement C3f fragment;Complement C3c alpha chain fragment 2	C3
1,35750759922403	-0,745932261149086	P60174;P60174-1;B7Z5D8	Triosephosphate isomerase	TPI1
1,80343320528956	-0,771190007527672	P01011;G3V5I3;G3V595;G3V3A0;P01011-2	Alpha-1-antichymotrypsin;Alpha-1-antichymotrypsin His-Pro-less	SERPINA3
1,3832749506141	-0,782355626424152	P27797;B4E2Y9	Calreticulin	CALR
1,73271071262736	-0,800717671712238	P30101;B3KQT9;G5EA52;F5H119	Protein disulfide-isomerase A3;Protein disulfide-isomerase	PDIA3
1,31295412029835	-0,811248779296875	P01019;E7EUC5	Angiotensinogen;Angiotensin-1;Angiotensin-2;Angiotensin-3;Angiotensin-4;Angiotensin 1-9;Angiotensin 1-7;Angiotensin 1-5;Angiotensin 1-4	AGT
1,83841303199355	-0,83782450358073	P63104;B0AZS6;E7EX29;E7EX24;B7Z2E6;H0YB80	14-3-3 protein zeta/delta	YWHAZ
1,99106883172158	-0,863205591837566	P07195;A8MW50;C9J7H8	L-lactate dehydrogenase B chain;L-lactate dehydrogenase	LDHB
2,09590131435189	-0,871946970621742	P01857	Ig gamma-1 chain C region	IGHG1
1,51353107865973	-0,955808639526367	O15144	Actin-related protein 2/3 complex subunit 2	ARPC2
2,13003912055664	-0,962441762288414	P06733;P06733-2	Alpha-enolase	ENO1
1,91579504113604	-0,976184209187828	Q5JNX2;B0V2C8;B0UZ83;P0C0L4;F8VZD8;F8VSI2;F8VW91;A6H8M8	Complement C4-A;Complement C4 beta chain;Complement C4-A alpha chain;C4a anaphylatoxin;C4b-A;C4d-A;Complement C4 gamma chain	C4A
2,89053011561005	-1,02947362263997	P02763	Alpha-1-acid glycoprotein 1	ORM1
2,22720374922046	-1,06536738077799	P62937;B4DM82;F8WE65;C9J5S7;Q567Q0	Peptidyl-prolyl cis-trans isomerase A;Peptidyl-prolyl cis-trans isomerase A, N-terminally processed;Peptidyl-prolyl cis-trans isomerase	PPIA
1,45628263368708	-1,18655077616374	P0CG05;P0CG06;P0CF74	Ig lambda-2 chain C regions;Ig lambda-3 chain C regions;Ig lambda-6 chain C region	IGLC2;IGLC3;IGLC6
1,48346088163296	-1,21919441223145	P01859	Ig gamma-2 chain C region	IGHG2
2,39537814827641	-1,2300345102946	P02790;Q9BS19	Hemopexin	HPX
1,26741523664906	-1,27859814961751	P55072	Transitional endoplasmic reticulum ATPase	VCP
1,60956380837861	-1,28638458251953	Q15404;Q15404-2;F2Z2H2	Ras suppressor protein 1	RSU1
1,7735896004781	-1,3671817779541	P01834	Ig kappa chain C region	IGKC
2,61322432264986	-1,38372166951498	P01009;P01009-2;P01009-3	Alpha-1-antitrypsin;Short peptide from AAT	SERPINA1
1,81078467860876	-1,39822069803874	P09211;A8MX94	Glutathione S-transferase P	GSTP1
1,97576974966329	-1,41110547383627	P19823;Q5T985	Inter-alpha-trypsin inhibitor heavy chain H2	ITIH2
1,7065415195468	-1,43363889058431	P19827;F5H7E1;B7Z549;F8WAS2;F5H165	Inter-alpha-trypsin inhibitor heavy chain H1	ITIH1
1,27923711073595	-1,43476549784342	P62258;P62258-2	14-3-3 protein epsilon	YWHAE
3,36203409623938	-1,45976893107096	Q14624;B7ZKJ8;Q14624-2;F5H194;E9PGN5;F5GXQ1;H7C0L5	Inter-alpha-trypsin inhibitor heavy chain H4;70 kDa inter-alpha-trypsin inhibitor heavy chain H4;35 kDa inter-alpha-trypsin inhibitor heavy chain H4	ITIH4
2,00264640033288	-1,50368817647298	P01598	Ig kappa chain V-I region EU
2,06018582490722	-1,52836608886719	P02649;H0Y7L5;E9PEV4;E7ERP7	Apolipoprotein E	APOE
2,64755096545912	-1,53064791361491	P01871;P01871-2	Ig mu chain C region	IGHM
1,78361508629293	-1,5386339823405	P55209;B3KNT8;F5H4R6;F8VY35;F8W020;F8W0J6;F8VXI6;F8VUX1;F8W118;F5H1X5;F8VV59;H0YIV4;H0YHC3;H0YH88;F8W543;B7Z9C2;F8VVB5;B3KV44;F8VRJ2	Nucleosome assembly protein 1-like 1	NAP1L1
1,51788519277535	-1,6640141805013	P06744;P06744-2	Glucose-6-phosphate isomerase	GPI
1,12486107478888	-1,69455019632975	P16671;E7EU05;E9PLT1;D9IX66;D9IX68	Platelet glycoprotein 4	CD36
1,21050033037045	-1,72604179382324	P00738;Q0VAC5;I3L0D3	Haptoglobin;Haptoglobin alpha chain;Haptoglobin beta chain	HP
1,61323762069831	-1,72912979125977	P00918	Carbonic anhydrase 2	CA2
1,31573292690806	-1,73843002319336	P00491;G3V5M2	Purine nucleoside phosphorylase	PNP
2,46481052785806	-1,78713989257813	P04114;F5H109	Apolipoprotein B-100;Apolipoprotein B-48	APOB
2,58616286331148	-1,86928113301595	P01023;H0YGH4	Alpha-2-macroglobulin	A2M
2,19699424175742	-1,89957427978516	P07237;B4DUA5;H7BZ94;I3L2P8;F5H8J2;E7EPA8;H0Y3Z3	Protein disulfide-isomerase	P4HB
3,91976533013459	-1,91092236836752	P59998;F8WCF6;F8WDD7;C9JWM7;E7ETI0;H7C0A3	Actin-related protein 2/3 complex subunit 4	ARPC4;ARPC4-TTLL3
2,45547031147751	-1,9300111134847	P68871;F8W6P5	Hemoglobin subunit beta;LVV-hemorphin-7;Spinorphin	HBB
2,20538159363603	-1,94228680928548	P01876	Ig alpha-1 chain C region	IGHA1
1,40455653465299	-1,97814051310221	P27169;F5H4W9	Serum paraoxonase/arylesterase 1	PON1
1,1295744377862	-1,98766390482585	O00151	PDZ and LIM domain protein 1	PDLIM1
1,92792697909494	-2,04425938924154	P40925;B9A041;P40925-2;F5H098;B8ZZ51;C9JF79	Malate dehydrogenase, cytoplasmic;Malate dehydrogenase	MDH1
1,36204160780452	-2,09659322102865	P19652	Alpha-1-acid glycoprotein 2	ORM2
1,17480749851977	-2,23790613810221	P06727	Apolipoprotein A-IV	APOA4
2,17696166598324	-2,60853958129883	P69905	Hemoglobin subunit alpha	HBA1
1,16467097551147	-2,66982841491699	P02647;F8W696	Apolipoprotein A-I;Proapolipoprotein A-I;Truncated apolipoprotein A-I	APOA1
2,75235306361267	-2,90129661560059	P00739;P00739-2	Haptoglobin-related protein	HPR
2,62954625522273	-2,96848233540853	P00488;F5H080	Coagulation factor XIII A chain	F13A1
2,28767953851274	-3,50867144266764	Q6YHK3;Q6YHK3-4;Q6YHK3-2;Q6YHK3-3	CD109 antigen	CD109
4,84045393273756	-3,53736241658529	Q14254;E7EMK3	Flotillin-2	FLOT2
2,18547819146806	-3,71933301289876	O75955;B4DVY7;B0V109;F8VSI6;A2AB10	Flotillin-1	FLOT1
1,91970830448372	-3,82074864705404	P01008;Q8TCE1	Antithrombin-III	SERPINC1
3,73252401929904	-4,95799573262532	P01610;P80362;P01600	Ig kappa chain V-I region WEA;Ig kappa chain V-I region WAT;Ig kappa chain V-I region Hau
1,93892787653918	0,493515650431313	P36955;I3L3M1		SERPINF1
2,68302343657495	0,505594889322918	D6RF35;D6RAK8;D6RBJ7	Vitamin D-binding protein	GC
1,6841591305792	0,579815546671551	Q96AP7;F8WDW9	Endothelial cell-selective adhesion molecule	ESAM
2,20133184276906	0,868072509765625	P08603	Complement factor H	CFH
1,27286457057177	0,919552485148113	P02775	Platelet basic protein;Connective tissue-activating peptide III;TC-2;Connective tissue-activating peptide III(1-81);Beta-thromboglobulin;Neutrophil-activating peptide 2(74);Neutrophil-activating peptide 2(73);Neutrophil-activating peptide 2;TC-1;Neutrophil-activating peptide 2(1-66);Neutrophil-activating peptide 2(1-63)	PPBP
2,31542175531849	0,937967936197918	P04004	Vitronectin;Vitronectin V65 subunit;Vitronectin V10 subunit;Somatomedin-B	VTN
1,37473274932099	0,988675435384113	Q96IY4;Q96IY4-2	Carboxypeptidase B2	CPB2
2,27430964089473	1,03361956278483	P10909;P10909-4;P10909-5;P10909-2;E7ETA7;P10909-3;H0YC35;H0YLK8	Clusterin;Clusterin beta chain;Clusterin alpha chain;Clusterin	CLU
2,48704228542994	1,08552742004395	P04275	von Willebrand factor;von Willebrand antigen 2	VWF
2,36989696220413	1,25641123453776	Q9H1B5	Xylosyltransferase 2	XYLT2
1,99500772476046	1,33216285705566	P14543;P14543-2	Nidogen-1	NID1
2,68572107581602	1,36217943827311	P00734;E9PIT3	Prothrombin;Activation peptide fragment 1;Activation peptide fragment 2;Thrombin light chain;Thrombin heavy chain	F2
1,19679619216579	1,3850892384847	P03956	Interstitial collagenase;22 kDa interstitial collagenase;27 kDa interstitial collagenase	MMP1
1,87847342894862	1,48141733805339	P02749	Beta-2-glycoprotein 1	APOH
1,55539327024192	1,55247688293457	Q16706	Alpha-mannosidase 2	MAN2A1
1,88924145158849	1,55390357971191	Q9GZP0;Q9GZP0-2	Platelet-derived growth factor D;Platelet-derived growth factor D, latent form;Platelet-derived growth factor D, receptor-binding form	PDGFD
2,11203618627367	1,73711204528809	P12259	Coagulation factor V;Coagulation factor V heavy chain;Coagulation factor V light chain	F5
1,70139593479918	1,75767834981282	Q10471;G3V1S6;F5GYB2	Polypeptide N-acetylgalactosaminyltransferase 2;Polypeptide N-acetylgalactosaminyltransferase 2 soluble form;Polypeptide N-acetylgalactosaminyltransferase	GALNT2
3,94993138846545	1,77745755513509	Q13201;E7EPG1	Multimerin-1;Platelet glycoprotein Ia*;155 kDa platelet multimerin	MMRN1
2,30655104438928	1,77835528055827	Q9HAT2;Q9HAT2-2	Sialate O-acetylesterase	SIAE
2,17744759731994	1,78362592061361	O43852;O43852-3;O43852-4;O43852-2;F5H4F5;F5H1Q9;F5H879	Calumenin	CALU
2,22412318453171	1,8012097676595	P04003	C4b-binding protein alpha chain	C4BPA
1,95475134038	1,81219736735026	P09486;F5GY03	SPARC	SPARC
2,34217637771734	1,89354705810547	P01137	Transforming growth factor beta-1;Latency-associated peptide	TGFB1
3,39274414318522	1,94990158081055	P07225;G5E9F8	Vitamin K-dependent protein S	PROS1
2,40097733211548	1,97813733418783	P53801;A8MXQ1;A8MZH8;B4DRD2	Pituitary tumor-transforming gene 1 protein-interacting protein	PTTG1IP
1,31834351686646	2,00018374125163	P02776	Platelet factor 4;Platelet factor 4, short form	PF4
3,49786622350362	2,02671051025391	P00747	Plasminogen;Plasmin heavy chain A;Activation peptide;Angiostatin;Plasmin heavy chain A, short form;Plasmin light chain B	PLG
2,35063898467597	2,06650543212891	P10619;Q5JZH0	Lysosomal protective protein;Lysosomal protective protein 32 kDa chain;Lysosomal protective protein 20 kDa chain	CTSA
1,6712218328744	2,09858957926432	Q12841;B4DTT5;B4DTZ8	Follistatin-related protein 1	FSTL1
2,6108627099147	2,10279401143392	P05121;F8WD53	Plasminogen activator inhibitor 1	SERPINE1
2,36335336417052	2,16927591959635	P29122;P29122-2;E7EM82;H0Y3Q0;P29122-8;P29122-7;P29122-4;P29122-5;P29122-6;E7EQ62;E7EWH5;H7BXT3	Proprotein convertase subtilisin/kexin type 6	PCSK6
2,27130390040705	2,19868850708008	P00748	Coagulation factor XII;Coagulation factor XIIa heavy chain;Beta-factor XIIa part 1;Coagulation factor XIIa light chain	F12
1,62828946985022	2,21157582600912	P07339;F8WD96;C9JH19;H7C469	Cathepsin D;Cathepsin D light chain;Cathepsin D heavy chain	CTSD
1,10886347461967	2,26246070861816	Q15582;G8JLA8;B9ZVW9;H0Y8L3	Transforming growth factor-beta-induced protein ig-h3	TGFBI
1,76667047254001	2,32455444335938	O94919	Endonuclease domain-containing 1 protein	ENDOD1
2,21417923125639	2,36975860595703	Q03591;B1AKG0	Complement factor H-related protein 1	CFHR1
2,79503958853668	2,41238848368327	Q6UX71;F5H554;B7WP84;Q6UX71-2	Plexin domain-containing protein 2	PLXDC2
1,82322203517307	2,44028727213541	P56202;E9PI30;H0YDT2	Cathepsin W	CTSW
3,4473404229979	2,58204142252604	Q92896;Q92896-2;Q92896-3;H3BM42	Golgi apparatus protein 1	GLG1
3,43222330090046	2,60614840189616	Q9Y251;E9PGR1;E9PCA9;E9PHC3;D6RAQ1;D6RHG4	Heparanase;Heparanase 8 kDa subunit;Heparanase 50 kDa subunit	HPSE
2,00747417966677	2,6868953704834	O00391;O00391-2	Sulfhydryl oxidase 1	QSOX1
3,0863075742418	2,68820635477702	Q15389	Angiopoietin-1	ANGPT1
2,4178197433827	2,76648966471354	P29279;P29279-2	Connective tissue growth factor	CTGF
3,67974885267162	2,80120468139648	O14773;B4DSE2;O14773-2	Tripeptidyl-peptidase 1	TPP1
2,17638704356026	2,83930079142253	P05067;P05067-8;B4DII8;E9PG40;P05067-9;P05067-7;P05067-4;P05067-6;E9PEV0;P05067-5;P05067-10;P05067-3;H7C0V9	Amyloid beta A4 protein;N-APP;Soluble APP-alpha;Soluble APP-beta;C99;Beta-amyloid protein 42;Beta-amyloid protein 40;C83;P3(42);P3(40);C80;Gamma-secretase C-terminal fragment 59;Gamma-secretase C-terminal fragment 57;Gamma-secretase C-terminal fragment 50;C31	APP
3,0803108764208	2,97956275939941	P36980-2;P36980	Complement factor H-related protein 2	CFHR2
2,79881838155011	3,03968620300293	Q16610;Q16610-4;Q16610-2	Extracellular matrix protein 1	ECM1
1,53470024999735	3,04573313395182	P16109;G3V1U2;Q5R349;Q5R345;Q5R343	P-selectin	SELP
3,76586683037173	3,37505022684733	P04085;H7BYW6;P04085-2	Platelet-derived growth factor subunit A	PDGFA
2,43665784015771	3,43837356567383	Q86YW5;Q86YW5-2	Trem-like transcript 1 protein	TREML1
1,61715016432468	3,44991938273112	Q14112;Q14112-2;E7EPP3;H0YJV3;H0Y3N6	Nidogen-2	NID2
2,29523218314034	3,48938306172689	P01033;Q5H9A7;H0Y789	Metalloproteinase inhibitor 1	TIMP1
1,42063617962366	3,60068066914877	Q99969;C9J8S2	Retinoic acid receptor responder protein 2	RARRES2
4,02078542304287	3,82929801940918	P58215;E7END4;Q6IPL7;B9A025;B8ZZT6	Lysyl oxidase homolog 3	LOXL3
2,99915389055925	3,84993998209636	P07602;C9JIZ6;F8W6Z6;B1AVU8;P07602-2;P07602-3;F5H0X6;Q5BJH1	Prosaposin;Saposin-A;Saposin-B-Val;Saposin-B;Saposin-C;Saposin-D	PSAP
2,57383790692533	4,23094177246094	Q14766;Q14766-4;Q14766-2;E7EV71;Q14766-5	Latent-transforming growth factor beta-binding protein 1	LTBP1
3,61468406789707	6,97323989868164	P10124	Serglycin	SRGN
