## Supplementary material for "Beyond Basic Characterization and Omics: Immunomodulatory Roles of Platelet-Derived Extracellular Vesicles Unveiled by Functional Testing": Table S6

### Sheet: Taul1
	Unstimulated PEVs				GPVI PEVs				CLEC-2 PEVs			TC PEVs
IL8	1.11057	1.11057	1.11057	1.11057	2.67135	2.33689	2.32412	2.44414	2.84497	2.24258	2.48366	2.23128	1.11057	3.12312
VEGFA	5.2788	5.04905	5.63666	6.89204	6.95295	6.92946	7.26127	7.2146	6.62877	6.08135	6.47387	6.44861	6.66569	8.114
CDCP1	1.62259	1.07475	1.84939	1.92305	0.96621	1.24318	1.26057	1.58877	0.72627	0.18534	0.48614	0.95178	0.79605	1.22255
CD244	8.37685	7.83148	8.95601	8.8532	5.88701	7.15845	7.32528	7.42901	6.19624	3.49742	4.00247	6.38048	7.02028	6.96861
IL7	0.918725	0.918725	0.918725	0.918725	1.94001	1.89893	1.89382	2.06924	0.918725	0.918725	1.91958	0.918725	1.97179	2.8897
OPG	0.8859	0.8859	1.98488	2.3382	1.83451	1.80348	2.21809	2.32577	0.8859	0.8859	1.79924	1.79617	0.8859	2.97415
TGFB1	7.0325	6.08714	7.67234	9.17361	7.21331	6.97148	7.63661	8.13075	7.26341	6.59204	7.28922	7.69151	7.1901	8.83148
uPA	7.00802	6.52144	7.35926	7.37468	4.33387	5.67309	5.21078	5.18805	5.24814	3.2753	3.73694	4.55766	5.12929	5.77598
MCP-1	1.87771	0.84342	0.84342	0.84342	2.55543	1.9195	2.467	2.44597	2.59229	2.21096	2.51016	2.0155	2.30678	3.55121
CXCL11	4.30231	4.137	3.36563	3.74814	8.0831	6.91099	8.8931	8.02127	6.10924	6.54201	6.72771	7.0806	7.11462	9.37985
AXIN1	2.44294	1.96863	2.48718	2.46168	2.36404	3.25824	3.79363	3.83419	2.00209	0.89698	0.89698	2.26516	2.97581	3.25719
CXCL9	0.76233	0.76233	0.76233	0.76233	2.00555	0.76233	1.91893	1.70488	0.76233	0.76233	1.66003	1.58932	1.55799	2.09471
CST5	0.505185	1.16801	1.4807	0.505185	1.16944	1.17743	1.5977	1.20653	1.53897	0.505185	0.505185	0.505185	1.15105	1.54759
CXCL1	4.9046	4.59436	4.41635	4.55416	8.47325	7.85859	8.92276	9.46695	9.30193	8.71562	9.02087	8.59916	8.8099	10.2706
CCL4	2.41539	2.35287	1.14097	1.14097	3.56946	2.81565	2.8949	2.81113	3.28363	2.69558	2.73605	2.86498	3.00155	3.60835
CD6	2.30837	2.14264	2.23423	2.26665	2.70223	3.07206	2.45053	2.72745	2.80678	2.24894	2.52256	2.55702	2.7486	3.28574
IL18	6.14883	6.06771	7.00404	6.89138	4.27041	5.06366	5.0881	5.63901	3.75213	2.40304	2.78117	4.14144	4.83963	5.06682
MCP-4	1.03554	0.84055	0.75907	0.86471	3.19574	2.99005	3.99911	4.37641	2.80952	2.7577	3.15111	2.94934	3.0113	5.09566
CCL11	1.11794	1.11794	1.11794	1.11794	3.5944	3.17939	4.16556	4.39736	3.44781	3.84524	3.93029	3.20738	3.30691	5.03955
TNFSF14	2.70992	2.25208	3.10191	3.16971	3.31319	4.46633	3.13408	3.39901	2.97764	2.26178	2.56365	3.73146	4.06254	4.28825
MMP-1	8.24053	8.16214	9.68942	10.3208	9.65222	10.1168	10.5125	10.5065	9.27915	10.1899	9.7279	10.0854	9.87047	11.8645
FGF-21	0.900425	0.900425	0.900425	0.900425	2.56861	2.08598	2.05523	2.09976	0.900425	2.16177	2.26169	2.17998	1.82298	2.38585
IL-10RB	3.06898	2.65978	3.94706	3.74496	1.10184	2.41484	2.58443	2.41944	1.10184	1.10184	1.10184	1.10184	2.28333	2.44153
IL-18R1	5.71187	5.11157	6.88911	6.69754	3.55111	4.60369	4.57741	4.38163	3.82475	2.16426	2.64257	3.73468	4.3703	4.52844
PD-L1	4.65107	3.88102	5.17904	4.86413	3.0352	3.01844	3.26327	3.19628	2.37475	1.42488	1.42488	2.95689	3.3496	2.97479
CXCL5	7.36835	7.24986	5.68233	5.88095	7.06026	6.27487	8.78656	8.81611	8.12044	8.91349	9.64253	7.30841	7.75072	10.5391
HGF	2.22271	1.04989	2.35132	2.81115	3.60919	3.54534	4.08968	4.49174	4.1868	5.18525	5.32582	3.85188	3.89181	5.52035
IL-12B	1.76969	0.831965	0.831965	0.831965	1.87171	1.66934	1.71215	0.831965	1.7895	1.95124	2.05454	0.831965	0.831965	1.90949
CD5	3.87616	3.5336	4.2412	4.16516	4.58346	5.55997	4.06167	4.74094	5.32465	3.29417	3.7205	4.76904	5.20204	5.86399
CXCL6	5.81189	5.27737	4.83986	5.84604	6.90624	6.84165	8.67824	9.44232	5.96652	6.61142	7.33566	7.43944	7.49992	10.2864
CXCL10	2.5881	1.27246	1.27246	1.27246	4.95237	4.57811	5.69103	5.68634	4.59261	4.69286	5.00325	4.56268	4.88641	6.67727
4E-BP1	1.86945	0.973975	1.95543	1.95721	2.82684	4.83526	5.17593	5.34251	3.51137	0.973975	2.22686	3.57181	4.20441	4.53985
SIRT2	2.60138	1.14994	3.26291	3.0647	2.55209	3.02268	3.42513	3.17452	1.14994	1.14994	1.14994	1.14994	2.75858	3.24754
CCL28	1.7616	1.64297	1.78032	1.71132	2.46987	2.45169	1.87161	2.35887	1.83045	2.02656	2.25137	2.63058	2.44866	2.44304
CD40	14.2048	13.8779	14.2385	14.1881	11.741	12.8483	13.0947	12.993	11.7991	8.97055	9.33879	12.2289	12.7603	12.4345
MCP-2	3.9986	3.79172	3.64535	3.64019	4.81775	4.10359	5.20309	5.68564	5.9225	5.04898	5.33925	4.86896	5.06225	6.66708
CASP-8	4.25244	4.12483	5.0928	5.1239	3.14493	3.21276	3.13988	3.38135	2.83624	2.21768	2.50609	2.78086	3.27282	3.17492
TWEAK	3.49293	3.24238	2.62114	2.48661	4.95153	4.34765	4.88955	4.67009	3.85879	4.27133	4.29634	4.73735	4.58617	6.27784
ST1A1	4.60534	3.6403	5.29632	5.21275	2.87192	4.24348	4.91418	4.29743	2.41146	1.55968	1.8013	2.96542	3.89456	4.15409
STAMBP	2.47153	2.05157	2.75066	2.74202	2.61336	3.91301	4.10246	3.71963	3.14962	1.01276	1.01276	2.9291	3.52046	3.85288
ADA	5.17656	4.43253	5.31064	5.22744	2.67252	3.16121	3.42704	3.54117	1.94888	0.91773	0.91773	2.34612	2.92567	3.19669
